# Integrated analysis of gene correlation reveals disordered relationship between metabolism and immunity in tumor microenvironment

**DOI:** 10.1101/2020.03.08.982850

**Authors:** Zixi Chen, Jinfen Wei, Yuchen Yuan, Ying Cui, Yanyu Zhang, Yumin Hu, Hongli Du

**Affiliations:** School of Biology and Biological Engineering, South China University of Technology, Guangzhou 510006, China; Sun Yet-Sen University Cancer Center, State Key Laboratory of Oncology in South China, Collaborative Innovation Center for Cancer Medicine, Guangzhou 510060 Guangdong, China

**Keywords:** spearman correlation, metabolism, immunity, pan-cancer, immune checkpoints

## Abstract

**Background:** Metabolism reprogramming and immune evasion are the most fundamental hallmarks for cancer survival. The complex interactions between metabolism and immune systems in tumors and their microenvironment is complicated. Researching on the correlation changes between metabolic and immune related-genes in normal and tumor tissues would help to reveal these complex interactions.

**Methods:** In this study, the mRNA profiles across 11 cancer types was obtained from The Cancer Genome Atlas (TCGA). Then, the spearman’s correlation coefficient was calculated between metabolic and immune related-genes for each sample group.

**Results:** Our results showed that the number of correlated gene pairs was reduced significantly in tumor tissues compared with those of normal tissue, especially in KIRC, KIRP and STAD. Functional enrichment analysis for the universal (the pairs appeared in more than 2 cancer types) and specific (the pairs only in one specific cancer type) gene pairs across cancer types revealed top pathways which appeared in tumor and normal samples, such as phosphatidylinositol signaling system and inositol phosphate metabolism. Thereinto, the pairs in normal tissues missing in tumors may indicate they are important factors affecting immune system, such as, DGKs and PIP4ks. The correlation analysis between immune checkpoint and metabolism genes also showed a reduced correlation in tumor and had the tissue specificity, such as, *FUT8* was strongly correlated with *PDCD1* in the HC of STAD and they had a weaker correlation in other normal tissues and tumor types.

**Conclusions:** Our study provides a novel strategy for investigating interaction of tumor immune and metabolism in microenvironment and offers some key points for exploring new targets including metabolic targets and immunomodulator of immune checkpoints.
