## Supplemental Tables for "Integrated analysis of gene correlation reveals disordered relationship between metabolism and immunity in tumor microenvironment": Additional file 1 - Sample size of each group.xlsx

### Sheet: Sheet1
	Normal/HC	stage 1	stage 2	stage 3	stage 4	early	advanced	full name of cancer
BRCA	113	181	619	247	20	800	267	breast invasive carcinoma
CRC	51	105	227	179	88	332	267	colorectal cancer
HNSC	44	25	70	78	259	95	337	head and neck squamous cell carcinoma
KIRC	72	265	57	123	82	322	205	kidney renal clear cell carcinoma
KIRP	32	172	21	51	15	193	66	kidney renal papillary cell carcinoma
LIHC	50	171	86	85	5	257	90	liver hepatocellular carcinoma
LUAD	59	274	121	84	26	395	110	lung adenocarcinoma
LUSC	49	244	162	84	7	406	91	lung squamous cell carcinoma
STAD	32	53	111	150	38	164	188	stomach adenocarcinoma
THCA	58	281	52	112	55	333	167	thyroid carcinoma
