## Supplemental Tables for "Integrated analysis of gene correlation reveals disordered relationship between metabolism and immunity in tumor microenvironment": Additional file 3 - Full table of statistics.xlsx

### Sheet: 9-ada
	BRCA	CRC	HNSC	KIRC	KIRP	LIHC	LUAD	LUSC	STAD	THCA		9-ada:The number of pairs with |r| > 0.9 in ada group
N	1280	413	403	3037	3568	279	138	222	5269	561		8-ada:The number of pairs with |r| > 0.8 in ada group
advance	4	17	10	104	39	18	1	5	8	92		7-ada:The number of pairs with |r| > 0.7 in ada group
early	8	14	25	14	229	16	2	5	6	291		9-cyt:The number of pairs with |r| > 0.9 in cyt group
early+advance	2	10	7	7	19	6	0	1	1	58		8-cyt:The number of pairs with |r| > 0.8 in cyt group
s1	18	23	158	21	343	15	1	0	20	429		7-cyt:The number of pairs with |r| > 0.7 in cyt group
s2	5	17	23	54	673	30	1	8	4	254		9-inn:The number of pairs with |r| > 0.9 in inn group
s3	2	21	17	134	119	20	1	5	6	220		8-inn:The number of pairs with |r| > 0.8 in inn group
s4	180	13	11	247	1151	21945	12	982	31	118		7-inn:The number of pairs with |r| > 0.7 in inn group

### Sheet: 9-cyt
	BRCA	CRC	HNSC	KIRC	KIRP	LIHC	LUAD	LUSC	STAD	THCA
N	1132	341	312	2410	2891	227	84	138	4090	346
advance	5	14	8	66	28	16	1	5	9	41
early	6	8	12	9	176	7	2	5	5	143
early+advance	3	4	6	6	12	2	0	2	2	27
s1	11	11	104	11	278	9	2	2	12	188
s2	4	14	12	26	425	16	3	8	3	205
s3	4	13	18	81	90	21	1	6	9	98
s4	96	11	8	126	1096	18115	6	737	25	58

### Sheet: 9-inn
	BRCA	CRC	HNSC	KIRC	KIRP	LIHC	LUAD	LUSC	STAD	THCA
N	1588	354	436	4720	5091	405	104	229	5033	628
advance	1	28	12	75	54	30	1	4	10	64
early	6	24	25	12	220	25	3	3	6	171
early+advance	0	17	9	6	24	13	0	0	3	43
s1	12	25	181	16	328	28	1	1	23	235
s2	4	27	22	44	725	34	4	8	5	244
s3	2	31	19	94	156	40	1	7	9	157
s4	198	18	15	175	1428	28413	15	1151	23	89

### Sheet: 8-ada
	BRCA	CRC	HNSC	KIRC	KIRP	LIHC	LUAD	LUSC	STAD	THCA
N	24050	7053	8671	49494	45260	8891	2785	4653	46054	8848
advance	216	402	297	5987	3097	1057	81	267	308	5622
early	200	393	434	1793	9613	788	86	214	226	7309
early+advance	123	241	202	1417	1932	451	37	158	145	3750
s1	410	755	2990	1922	12118	756	86	212	376	8496
s2	169	470	433	2923	10221	1448	127	319	307	8164
s3	203	555	379	7064	5480	1047	140	313	368	8135
s4	3567	356	323	7558	16119	21945	483	982	1279	5497

### Sheet: 8-cyt
	BRCA	CRC	HNSC	KIRC	KIRP	LIHC	LUAD	LUSC	STAD	THCA
N	19122	5630	6713	39573	36475	7019	2067	3232	34391	5439
advance	131	363	204	4282	2288	926	56	190	253	3384
early	136	307	307	1419	7399	642	47	151	197	4998
early+advance	86	216	135	1018	1472	354	24	104	122	2377
s1	275	612	2374	1509	9481	683	46	146	261	5641
s2	117	368	325	2459	7357	1095	83	209	292	6826
s3	118	474	323	5093	4146	887	106	223	313	5250
s4	1836	292	215	5351	14262	18115	372	737	1045	3198

### Sheet: 8-inn
	BRCA	CRC	HNSC	KIRC	KIRP	LIHC	LUAD	LUSC	STAD	THCA
N	27090	7373	10629	69235	58318	11710	2620	4688	47190	9510
advance	184	493	323	6171	3289	1237	74	269	312	4644
early	166	476	469	1677	10159	895	71	248	239	6654
early+advance	99	308	236	1239	2093	515	31	173	163	3155
s1	349	817	3319	1820	12776	922	77	263	412	7536
s2	141	601	437	2891	11330	1533	117	329	291	8908
s3	174	657	416	7327	5804	1295	124	314	362	6873
s4	3553	407	352	8148	20310	28413	515	1151	1342	5066

### Sheet: 7-ada
	BRCA	CRC	HNSC	KIRC	KIRP	LIHC	LUAD	LUSC	STAD	THCA
N	89243	31288	41282	154934	139821	46381	14570	21016	131178	35413
advance	2082	3026	2047	35338	21815	9899	881	1311	3301	35826
early	1462	2787	2442	13839	49283	7190	709	1252	2657	37539
early+advance	1077	1884	1243	11202	15906	4298	364	856	1583	24830
s1	2810	6418	17167	14349	57552	7120	693	1352	3187	40893
s2	1268	2827	2310	20383	41972	11582	1158	1500	4157	43569
s3	1945	4070	3200	40254	30886	9963	1712	1523	3753	44485
s4	16961	2609	2103	37580	42212	21945	3861	982	10262	33665

### Sheet: 7-cyt
	BRCA	CRC	HNSC	KIRC	KIRP	LIHC	LUAD	LUSC	STAD	THCA
N	71976	23355	32523	125397	113877	37454	10654	14579	94528	21856
advance	1243	2303	1565	26197	16916	8063	680	914	2670	23732
early	906	2255	2136	11363	37462	6044	537	870	2149	26406
early+advance	622	1485	985	8719	12574	3739	277	586	1335	16761
s1	1868	5223	14021	11581	44060	6186	524	927	2582	27851
s2	791	2229	2022	17017	30940	9115	831	976	3408	35809
s3	1184	3031	2659	30498	24228	7939	1253	1069	2991	30658
s4	8503	2001	1629	27131	39024	18115	3177	737	7837	21317

### Sheet: 7-inn
	BRCA	CRC	HNSC	KIRC	KIRP	LIHC	LUAD	LUSC	STAD	THCA
N	101974	34163	52682	205035	175778	59846	14015	22086	141978	38070
advance	1904	3320	2043	40044	23933	11011	841	1250	3154	33613
early	1274	3262	2474	14507	52453	8241	720	1335	2358	38080
early+advance	910	2195	1262	11608	17409	4888	363	877	1499	23406
s1	2660	7132	19096	14928	61358	8407	710	1576	3211	40580
s2	1131	3434	2338	22601	46444	12548	1130	1430	3705	50207
s3	1768	4347	3239	45628	32953	11438	1535	1430	3475	42406
s4	15517	2947	2096	43392	50135	28413	4511	1151	10825	32580
