## Supplemental Tables for "Integrated analysis of gene correlation reveals disordered relationship between metabolism and immunity in tumor microenvironment": Additional file 6 - Universalilty pairs in tumor group.xlsx

### Sheet: ada
metabolism	immune	cancer_diff	count		*cancer_diff: cancer names which this pair existed in,following with the differentially expressed situation, 'up' for up-regulated, 'down' for down-regulated, 'no' for no significant change
GNGT2	LAIR1	BRCA-NO-down,KIRP-NO-up,LUSC-down-down	3
INHBA	COL3A1	LUAD-NO-up,LUSC-NO-up,THCA-up-up	3
INHBA	COL1A2	LUAD-NO-up,LUSC-NO-up,THCA-up-up	3
GNG2	PTPRC	CRC-down-down,LUAD-down-down,STAD-down-NO	3
PIK3R5	PRKCB	CRC-down-down,KIRC-up-NO,LUSC-down-down	3
DDX6	CUL5	CRC-NO-NO,HNSC-NO-NO	2
CERS6	RLIM	KIRC-NO-NO,KIRP-NO-NO	2
CERS6	PAK2	KIRC-NO-NO,KIRP-NO-NO	2
PIK3R5	SIGLEC10	BRCA-NO-up,LUSC-down-NO	2
PIP5K1A	FBXW2	LIHC-NO-NO,THCA-NO-NO	2
DCN	COL3A1	BRCA-down-up,CRC-down-up	2
PRIM1	RACGAP1	LIHC-up-up,LUAD-up-up	2
TBXAS1	CD14	KIRP-up-up,LUSC-down-down	2
CERS6	KIF5B	KIRC-NO-NO,KIRP-NO-NO	2
PPP2CA	SAR1B	KIRC-NO-NO,KIRP-NO-NO	2
HMGCR	FBXL3	KIRP-down-down,THCA-down-down	2
GNG12	BTBD1	KIRC-NO-NO,KIRP-NO-NO	2
SAR1B	PPP2CA	KIRC-NO-NO,KIRP-NO-NO	2
GNG2	ITGA4	CRC-down-down,STAD-down-NO	2
NNMT	COL3A1	CRC-up-up,THCA-NO-up	2
GNGT2	LCP2	KIRP-NO-up,LUSC-down-down	2
SLC25A13	UBE3C	KIRC-NO-NO,KIRP-NO-NO	2
CERS6	DYNC1I2	KIRC-NO-NO,KIRP-NO-NO	2
CSPG4	CD34	KIRC-up-up,KIRP-down-down	2
SEC23A	HECTD1	KIRC-NO-down,KIRP-NO-down	2
RRM1	NRAS	KIRC-NO-NO,KIRP-NO-NO	2
GNGT2	HLA.DPB1	KIRP-NO-NO,LUSC-down-NO	2
GNGT2	LILRB2	KIRP-NO-up,LUSC-down-down	2
HSPA8	SEC24C	KIRC-down-NO,KIRP-down-NO	2
MTM1	PJA1	KIRC-NO-down,KIRP-NO-NO	2
HSPA8	FBXW11	KIRC-down-NO,KIRP-down-NO	2
INHBA	COL1A1	LUSC-NO-up,THCA-up-up	2
GNGT2	NCF4	KIRP-NO-up,LUSC-down-down	2
DBT	BTBD1	KIRC-down-NO,KIRP-down-NO	2
GNGT2	LILRB1	KIRP-NO-up,LUSC-down-down	2
CD38	LCK	BRCA-NO-up,KIRC-up-up	2
IDI1	ASB7	KIRC-down-NO,KIRP-down-NO	2
HMMR	KIF23	KIRC-up-up,LUAD-up-up	2
GNGT2	ITGB2	KIRP-NO-up,LUSC-down-down	2
PIK3CG	ITK	CRC-down-down,LUSC-down-down	2
LCMT2	ASB7	KIRC-NO-NO,KIRP-NO-NO	2
PIK3R5	INPP5D	BRCA-NO-NO,LUSC-down-down	2
PIK3CG	PRKCB	CRC-down-down,STAD-NO-down	2
GNGT2	SIGLEC9	KIRP-NO-up,LUSC-down-down	2
SDHC	KIFAP3	KIRC-down-NO,KIRP-NO-NO	2
ADH5	UBE2D3	KIRC-down-NO,THCA-NO-NO	2
RRM2	KIF23	KIRC-up-up,LUAD-up-up	2
PIK3R5	CD4	LUAD-down-down,LUSC-down-down	2
GNGT2	CD4	KIRP-NO-up,LUSC-down-down	2
RRM2	RACGAP1	LUAD-up-up,STAD-up-up	2
IDI1	RNF6	KIRC-down-NO,KIRP-down-NO	2
OSBP	NFATC3	KIRC-down-NO,KIRP-down-NO	2
ACSL4	UBE2A	KIRC-down-NO,KIRP-down-NO	2

### Sheet: cyt
metabolism	immune	cancer_diff	count
INHBA	COL1A2	LUAD-NO-up,LUSC-NO-up,THCA-up-up	3
GNGT2	IL16	KIRC-up-up,KIRP-NO-up,LUSC-down-down	3
CD38	PTPN7	BRCA-NO-up,KIRC-up-up,KIRP-NO-NO	3
GNGT2	ITGB2	KIRP-NO-up,LUSC-down-down	2
PIK3R5	CCR5	CRC-down-down,LUSC-down-down	2
GNGT2	HLA-DPB1	KIRP-NO-up,LUSC-down-down	2
OSBP	HSPA8	KIRC-down-down,KIRP-down-down	2
POLD3	EIF4G2	KIRC-NO-NO,KIRP-down-NO	2
GNGT2	CD4	KIRP-NO-up,LUSC-down-down	2
POLD3	NUP153	KIRC-NO-NO,KIRP-down-NO	2
INPP4A	PELI1	KIRP-NO-NO,LIHC-NO-NO	2
GNGT2	CSF1R	KIRP-NO-up,LUSC-down-down	2
NOS3	DUSP7	KIRC-NO-up,KIRP-down-down	2
CD38	LCK	BRCA-NO-up,KIRC-up-up	2
CERS6	PAK2	KIRC-NO-NO,KIRP-NO-NO	2
GNG2	CSF2RB	CRC-down-down,STAD-down-NO	2
HSPA8	FBXW11	KIRC-down-NO,KIRP-down-NO	2
SMG8	HSPA8	KIRC-NO-down,KIRP-NO-down	2
DLST	SOS2	KIRC-down-NO,KIRP-NO-NO	2
PIK3R5	INPP5D	BRCA-NO-NO,LUSC-down-down	2
OSBP	RPS6KA3	KIRC-down-NO,KIRP-down-NO	2
PIK3R5	CD4	LUAD-down-down,LUSC-down-down	2
MTM1	PTPN4	KIRC-NO-down,KIRP-NO-down	2
L2HGDH	SOS2	KIRC-down-NO,KIRP-down-NO	2
PIK3CG	TNFSF8	CRC-down-down,LUAD-down-NO	2
PTGS1	CSF1R	KIRP-down-up,LUAD-NO-NO	2
IDI1	NUP153	KIRC-down-NO,KIRP-down-NO	2
EIF5	ARIH1	KIRC-NO-NO,KIRP-NO-NO	2
SEC24C	HSPA8	KIRC-NO-down,KIRP-NO-down	2
CD38	IL2RG	BRCA-NO-up,KIRC-up-up	2
SAR1B	PPP2CA	KIRC-NO-NO,KIRP-NO-NO	2

### Sheet: inn
metabolism	immune	cancer_diff	count
ADH1B	C7	BRCA-down-down,KIRC-down-down,LUSC-down-down	3
GNG2	PTPRC	CRC-down-down,LUAD-down-down,STAD-down-NO	3
GNGT2	LAIR1	BRCA-NO-down,KIRP-NO-up,LUSC-down-down	3
PIK3CG	ITK	CRC-down-down,LUSC-down-down	2
IL4I1	HK3	CRC-up-NO,LUSC-up-down	2
ACLY	FAF2	KIRC-up-up,KIRP-NO-NO	2
PIK3R5	CD4	LUAD-down-down,LUSC-down-down	2
OSBP	RPS6KA3	KIRC-down-NO,KIRP-down-NO	2
IDI1	GDI2	KIRC-down-NO,KIRP-down-NO	2
RRM1	NRAS	KIRC-NO-NO,KIRP-NO-NO	2
GNGT2	C1QB	KIRP-NO-up,LUSC-down-down	2
HSPA8	FBXW11	KIRC-down-NO,KIRP-down-NO	2
ETF1	GDI2	KIRP-NO-NO,THCA-NO-NO	2
PIK3CG	FGL2	CRC-down-down,LUAD-down-down	2
PIK3CG	NLRP3	LUAD-down-down,LUSC-down-down	2
CERS6	CPNE3	KIRC-NO-NO,KIRP-NO-down	2
CERS6	COPB1	KIRC-NO-NO,KIRP-NO-NO	2
GNGT2	C1QA	KIRP-NO-up,LUSC-down-down	2
IL4I1	C1QC	CRC-up-down,LUSC-up-down	2
IDI1	DDX3X	KIRC-down-NO,KIRP-down-NO	2
TBXAS1	CD14	KIRP-up-up,LUSC-down-down	2
ADH5	UBE2D3	KIRC-down-NO,THCA-NO-NO	2
HPSE	TLR7	KIRC-NO-up,KIRP-NO-up	2
NOS3	DUSP7	KIRC-NO-up,KIRP-down-down	2
CERS6	C6orf120	KIRC-NO-NO,KIRP-NO-NO	2
CERS6	PAK2	KIRC-NO-NO,KIRP-NO-NO	2
GNGT2	SIGLEC9	KIRP-NO-up,LUSC-down-down	2
GNGT2	LCP2	KIRP-NO-up,LUSC-down-down	2
SLC25A13	TAX1BP1	KIRC-NO-NO,KIRP-NO-NO	2
GNGT2	C1QC	KIRP-NO-up,LUSC-down-down	2
GNGT2	LY86	KIRP-NO-up,LUSC-down-down	2
MTM1	RAB6A	KIRC-NO-NO,KIRP-NO-NO	2
CERS6	CYFIP1	KIRC-NO-NO,KIRP-NO-NO	2
OSBP	HSPA8	KIRC-down-down,KIRP-down-down	2
DNAJC19	POLR2H	HNSC-NO-up,LUSC-up-up	2
CERS6	RAB6A	KIRC-NO-NO,KIRP-NO-NO	2
GNGT2	ITGB2	KIRP-NO-up,LUSC-down-down	2
GNGT2	FCER1G	KIRP-NO-up,LUSC-down-down	2
CERS6	RAB10	KIRC-NO-NO,KIRP-NO-NO	2
GNGT2	GMFG	KIRP-NO-up,LUSC-down-down	2
INPP4A	PELI1	KIRP-NO-NO,LIHC-NO-NO	2
CD38	LCK	BRCA-NO-up,KIRC-up-up	2
RRM1	GDI2	KIRC-NO-NO,KIRP-NO-NO	2
PLA2G7	FGL2	HNSC-up-down,LUSC-NO-down	2
SEC24C	HSPA8	KIRC-NO-down,KIRP-NO-down	2
GNGT2	NCKAP1L	KIRP-NO-up,LUSC-down-down	2
GNGT2	LILRB2	KIRP-NO-up,LUSC-down-down	2
IL4I1	C1QA	CRC-up-down,LUSC-up-down	2
PRELP	C7	KIRC-down-down,THCA-down-down	2
SAR1B	PPP2CA	KIRC-NO-NO,KIRP-NO-NO	2
OSBP	NFATC3	KIRC-down-NO,KIRP-down-NO	2
IL4I1	C1QB	CRC-up-down,LUSC-up-down	2
GNG2	DOCK2	LUAD-down-down,STAD-down-NO	2
EIF5	DHX9	KIRC-NO-NO,KIRP-NO-NO	2
GNGT2	NCF4	KIRP-NO-up,LUSC-down-down	2
PGM2	C6orf120	KIRP-NO-NO,THCA-NO-NO	2
OSBP	MAGT1	KIRC-down-NO,KIRP-down-NO	2
GNGT2	HVCN1	KIRC-up-up,KIRP-NO-up	2
PIK3R5	PLEKHO2	CRC-down-NO,STAD-NO-NO	2
ACLY	DHX9	KIRC-up-NO,KIRP-NO-NO	2
MTM1	PTPN4	KIRC-NO-down,KIRP-NO-down	2
CERS6	DHX9	KIRC-NO-NO,KIRP-NO-NO	2
GNGT2	CD4	KIRP-NO-up,LUSC-down-down	2
SMG8	HSPA8	KIRC-NO-down,KIRP-NO-down	2
