## Supplemental Tables for "Integrated analysis of gene correlation reveals disordered relationship between metabolism and immunity in tumor microenvironment": Additional file 11 - KEGG terms derived from specifity pairs in tumor.xlsx

### Sheet: ada-immune
ID	Cancer	Count	Pathway
hsa04662	BRCA,CRC,HNSC,KIRC,KIRP,LIHC,LUSC	7	B cell receptor signaling pathway
hsa04660	BRCA,CRC,HNSC,KIRC,KIRP,LUSC	6	T cell receptor signaling pathway
hsa04145	CRC,KIRC,KIRP,LIHC,LUSC,STAD	6	Phagosome
hsa04650	BRCA,CRC,KIRC,KIRP,LIHC,LUSC	6	Natural killer cell mediated cytotoxicity
hsa05169	BRCA,CRC,KIRC,KIRP,LIHC,LUAD	6	Epstein-Barr virus infection
hsa04666	CRC,HNSC,KIRC,KIRP,LIHC,LUSC	6	Fc gamma R-mediated phagocytosis
hsa04664	CRC,KIRC,KIRP,LIHC,LUSC	5	Fc epsilon RI signaling pathway
hsa04611	CRC,KIRC,KIRP,LIHC,THCA	5	Platelet activation
hsa05170	BRCA,KIRC,KIRP,LUAD,THCA	5	Human immunodeficiency virus 1 infection
hsa05130	CRC,KIRC,KIRP,LIHC,LUAD	5	Pathogenic Escherichia coli infection
hsa05340	BRCA,CRC,HNSC,KIRP,LUSC	5	Primary immunodeficiency
hsa04933	CRC,KIRC,KIRP,LIHC,THCA	5	AGE-RAGE signaling pathway in diabetic complications
hsa04380	CRC,KIRC,KIRP,LIHC,LUSC	5	Osteoclast differentiation
hsa05146	CRC,KIRC,KIRP,LIHC,STAD	5	Amoebiasis
hsa05140	CRC,HNSC,KIRC,KIRP,LUSC	5	Leishmaniasis
hsa04670	CRC,KIRC,KIRP,LUSC,THCA	5	Leukocyte transendothelial migration
hsa03050	KIRC,KIRP,LUAD,STAD	4	Proteasome
hsa04620	CRC,KIRC,KIRP,LUSC	4	Toll-like receptor signaling pathway
hsa04120	KIRC,KIRP,LIHC,THCA	4	Ubiquitin mediated proteolysis
hsa04064	CRC,KIRC,KIRP,THCA	4	NF-kappa B signaling pathway
hsa05166	BRCA,KIRC,KIRP,LUSC	4	Human T-cell leukemia virus 1 infection
hsa05142	BRCA,KIRC,KIRP,THCA	4	Chagas disease (American trypanosomiasis)
hsa04960	CRC,KIRC,KIRP	3	Aldosterone-regulated sodium reabsorption
hsa04658	BRCA,KIRP,LUSC	3	Th1 and Th2 cell differentiation
hsa04962	KIRC,KIRP,THCA	3	Vasopressin-regulated water reabsorption
hsa04722	KIRC,KIRP,THCA	3	Neurotrophin signaling pathway
hsa05211	KIRC,KIRP,THCA	3	Renal cell carcinoma
hsa04710	KIRC,KIRP,THCA	3	Circadian rhythm
hsa04151	KIRC,KIRP,LIHC	3	PI3K-Akt signaling pathway
hsa04114	KIRC,KIRP,THCA	3	Oocyte meiosis
hsa04659	BRCA,KIRP,LUSC	3	Th17 cell differentiation
hsa04510	KIRC,KIRP,LIHC	3	Focal adhesion
hsa05161	CRC,KIRC,KIRP	3	Hepatitis B
hsa04015	CRC,KIRC,KIRP	3	Rap1 signaling pathway
hsa04668	CRC,KIRC,KIRP	3	TNF signaling pathway
hsa05221	CRC,KIRC,KIRP	3	Acute myeloid leukemia
hsa04640	BRCA,CRC,LUSC	3	Hematopoietic cell lineage
hsa05162	BRCA,KIRC,KIRP	3	Measles
hsa04514	BRCA,KIRP,LUSC	3	Cell adhesion molecules (CAMs)
hsa04062	KIRC,KIRP	2	Chemokine signaling pathway
hsa01521	KIRC,KIRP	2	EGFR tyrosine kinase inhibitor resistance
hsa04728	KIRC,KIRP	2	Dopaminergic synapse
hsa04213	KIRC,KIRP	2	Longevity regulating pathway - multiple species
hsa04068	KIRC,KIRP	2	FoxO signaling pathway
hsa04210	KIRC,KIRP	2	Apoptosis
hsa04910	KIRC,KIRP	2	Insulin signaling pathway
hsa05203	KIRC,KIRP	2	Viral carcinogenesis
hsa04810	KIRC,KIRP	2	Regulation of actin cytoskeleton
hsa04921	KIRC,KIRP	2	Oxytocin signaling pathway
hsa04931	KIRC,KIRP	2	Insulin resistance
hsa04730	KIRC,KIRP	2	Long-term depression
hsa04140	KIRC,KIRP	2	Autophagy - animal
hsa04926	KIRP,LIHC	2	Relaxin signaling pathway
hsa05230	KIRC,KIRP	2	Central carbon metabolism in cancer
hsa05131	KIRC,KIRP	2	Shigellosis
hsa05152	KIRP,LUSC	2	Tuberculosis
hsa04917	KIRC,KIRP	2	Prolactin signaling pathway
hsa05218	KIRC,KIRP	2	Melanoma
hsa04340	KIRP,THCA	2	Hedgehog signaling pathway
hsa05212	KIRC,KIRP	2	Pancreatic cancer
hsa04915	KIRC,KIRP	2	Estrogen signaling pathway
hsa04612	KIRP,LUSC	2	Antigen processing and presentation
hsa05418	KIRC,KIRP	2	Fluid shear stress and atherosclerosis
hsa04310	KIRC,KIRP	2	Wnt signaling pathway
hsa05132	KIRC,KIRP	2	Salmonella infection
hsa05210	KIRC,KIRP	2	Colorectal cancer
hsa04141	KIRP,THCA	2	Protein processing in endoplasmic reticulum
hsa05133	KIRC,KIRP	2	Pertussis
hsa05220	KIRC,KIRP	2	Chronic myeloid leukemia
hsa05145	KIRC,KIRP	2	Toxoplasmosis
hsa04360	KIRC,KIRP	2	Axon guidance
hsa04370	KIRC,KIRP	2	VEGF signaling pathway
hsa05163	KIRC,KIRP	2	Human cytomegalovirus infection
hsa05214	KIRC,KIRP	2	Glioma
hsa04218	KIRC,KIRP	2	Cellular senescence
hsa05160	KIRC,KIRP	2	Hepatitis C
hsa05223	KIRC,KIRP	2	Non-small cell lung cancer
hsa04066	KIRC,KIRP	2	HIF-1 signaling pathway
hsa05167	KIRC,KIRP	2	Kaposi sarcoma-associated herpesvirus infection
hsa04012	KIRC,KIRP	2	ErbB signaling pathway
hsa04152	KIRC,KIRP	2	AMPK signaling pathway
hsa04625	KIRC,KIRP	2	C-type lectin receptor signaling pathway
hsa04071	KIRC,KIRP	2	Sphingolipid signaling pathway
hsa04961	HNSC,KIRC	2	Endocrine and other factor-regulated calcium reabsorption
hsa05323	BRCA,LUSC	2	Rheumatoid arthritis
hsa05150	CRC,LUSC	2	Staphylococcus aureus infection
hsa04014	KIRC,KIRP	2	Ras signaling pathway
hsa05100	KIRC,KIRP	2	Bacterial invasion of epithelial cells
hsa05222	KIRC,KIRP	2	Small cell lung cancer
hsa04072	KIRC,KIRP	2	Phospholipase D signaling pathway
hsa04919	KIRC,KIRP	2	Thyroid hormone signaling pathway
hsa04720	KIRC,KIRP	2	Long-term potentiation
hsa04010	KIRC,KIRP	2	MAPK signaling pathway
hsa04150	KIRC,KIRP	2	mTOR signaling pathway
hsa05231	KIRC,KIRP	2	Choline metabolism in cancer
hsa05215	KIRC,KIRP	2	Prostate cancer
hsa05213	KIRC,KIRP	2	Endometrial cancer
hsa05205	KIRC,KIRP	2	Proteoglycans in cancer
hsa05165	KIRC,KIRP	2	Human papillomavirus infection
hsa05330	LUSC	1	Allograft rejection
hsa04623	KIRP	1	Cytosolic DNA-sensing pathway
hsa01522	KIRP	1	Endocrine resistance
hsa04914	KIRP	1	Progesterone-mediated oocyte maturation
hsa05322	LUSC	1	Systemic lupus erythematosus
hsa04672	LUSC	1	Intestinal immune network for IgA production
hsa05224	KIRP	1	Breast cancer
hsa04924	KIRP	1	Renin secretion
hsa05225	KIRP	1	Hepatocellular carcinoma
hsa04974	LIHC	1	Protein digestion and absorption
hsa05332	LUSC	1	Graft-versus-host disease
hsa04211	KIRP	1	Longevity regulating pathway
hsa05144	LUSC	1	Malaria
hsa05416	LUSC	1	Viral myocarditis
hsa04110	KIRP	1	Cell cycle
hsa04144	KIRC	1	Endocytosis
hsa04621	KIRP	1	NOD-like receptor signaling pathway
hsa04261	KIRC	1	Adrenergic signaling in cardiomyocytes
hsa04725	KIRC	1	Cholinergic synapse
hsa04973	KIRC	1	Carbohydrate digestion and absorption
hsa04070	KIRC	1	Phosphatidylinositol signaling system
hsa04750	KIRC	1	Inflammatory mediator regulation of TRP channels
hsa05031	KIRC	1	Amphetamine addiction
hsa01524	KIRC	1	Platinum drug resistance
hsa05168	KIRP	1	Herpes simplex infection
hsa01523	KIRP	1	Antifolate resistance
hsa05134	KIRP	1	Legionellosis
hsa04657	KIRP	1	IL-17 signaling pathway
hsa05120	KIRP	1	Epithelial cell signaling in Helicobacter pylori infection
hsa04920	KIRP	1	Adipocytokine signaling pathway
hsa04622	KIRP	1	RIG-I-like receptor signaling pathway
hsa05143	CRC	1	African trypanosomiasis
hsa04940	LUSC	1	Type I diabetes mellitus

### Sheet: ada-metabolism
ID	Cancer	Count	Pathway
hsa04972	BRCA,LUSC	2	Pancreatic secretion
hsa01200	KIRC,KIRP	2	Carbon metabolism
hsa00562	KIRC,KIRP	2	Inositol phosphate metabolism
hsa04070	KIRC,KIRP	2	Phosphatidylinositol signaling system
hsa00590	LUAD,LUSC	2	Arachidonic acid metabolism
hsa00020	KIRC,KIRP	2	Citrate cycle (TCA cycle)
hsa04725	BRCA,LUSC	2	Cholinergic synapse
hsa03013	KIRP,THCA	2	RNA transport
hsa04062	BRCA,LUSC	2	Chemokine signaling pathway
hsa04921	BRCA,LUSC	2	Oxytocin signaling pathway
hsa04072	BRCA,LUSC	2	Phospholipase D signaling pathway
hsa04611	BRCA,LUSC	2	Platelet activation
hsa05167	LUSC	1	Kaposi sarcoma-associated herpesvirus infection
hsa00480	LUAD	1	Glutathione metabolism
hsa05130	LUAD	1	Pathogenic Escherichia coli infection
hsa05145	LUSC	1	Toxoplasmosis
hsa00565	LUSC	1	Ether lipid metabolism
hsa04371	LUSC	1	Apelin signaling pathway
hsa05169	LUAD	1	Epstein-Barr virus infection
hsa00380	LUSC	1	Tryptophan metabolism
hsa00592	LUSC	1	alpha-Linolenic acid metabolism
hsa00591	LUSC	1	Linoleic acid metabolism
hsa04261	LUSC	1	Adrenergic signaling in cardiomyocytes
hsa00900	KIRP	1	Terpenoid backbone biosynthesis
hsa04975	LUSC	1	Fat digestion and absorption
hsa04022	LUSC	1	cGMP-PKG signaling pathway
hsa04151	LUSC	1	PI3K-Akt signaling pathway
hsa04014	LUSC	1	Ras signaling pathway
hsa00564	LUSC	1	Glycerophospholipid metabolism
hsa03050	LUAD	1	Proteasome
hsa04071	KIRP	1	Sphingolipid signaling pathway
hsa00520	KIRP	1	Amino sugar and nucleotide sugar metabolism
hsa04213	KIRP	1	Longevity regulating pathway - multiple species
hsa05143	BRCA	1	African trypanosomiasis
hsa04973	BRCA	1	Carbohydrate digestion and absorption
hsa00640	KIRC	1	Propanoate metabolism
hsa00280	KIRC	1	Valine, leucine and isoleucine degradation
hsa00071	KIRC	1	Fatty acid degradation
hsa01212	KIRC	1	Fatty acid metabolism
hsa00630	KIRC	1	Glyoxylate and dicarboxylate metabolism
hsa00620	KIRC	1	Pyruvate metabolism
hsa00010	KIRC	1	Glycolysis / Gluconeogenesis
hsa00563	KIRP	1	Glycosylphosphatidylinositol (GPI)-anchor biosynthesis
hsa04919	KIRP	1	Thyroid hormone signaling pathway
hsa03018	KIRP	1	RNA degradation
hsa00510	KIRP	1	N-Glycan biosynthesis
hsa03020	KIRP	1	RNA polymerase
hsa03015	KIRP	1	mRNA surveillance pathway
hsa00600	KIRP	1	Sphingolipid metabolism
hsa04141	KIRP	1	Protein processing in endoplasmic reticulum
hsa04726	LUSC	1	Serotonergic synapse

### Sheet: cyt-immune
ID	Cancer	Count	Pathway
hsa05164	BRCA,CRC,KIRC,KIRP,LIHC,LUSC,THCA	7	Influenza A
hsa05163	BRCA,CRC,KIRC,KIRP,LIHC,LUSC,THCA	7	Human cytomegalovirus infection
hsa04630	BRCA,CRC,KIRC,KIRP,LUSC,THCA	6	JAK-STAT signaling pathway
hsa04659	BRCA,CRC,KIRC,KIRP,LUSC,THCA	6	Th17 cell differentiation
hsa05170	BRCA,CRC,KIRC,KIRP,LIHC,THCA	6	Human immunodeficiency virus 1 infection
hsa04668	BRCA,CRC,KIRC,KIRP,LIHC,THCA	6	TNF signaling pathway
hsa05169	CRC,KIRC,KIRP,LIHC,LUSC,THCA	6	Epstein-Barr virus infection
hsa05166	CRC,KIRC,KIRP,LIHC,LUSC,THCA	6	Human T-cell leukemia virus 1 infection
hsa04060	BRCA,CRC,HNSC,KIRP,LUSC	5	Cytokine-cytokine receptor interaction
hsa05145	CRC,KIRC,KIRP,LUSC,THCA	5	Toxoplasmosis
hsa04012	CRC,KIRC,KIRP,LIHC,THCA	5	ErbB signaling pathway
hsa05161	CRC,KIRC,KIRP,LIHC,THCA	5	Hepatitis B
hsa04380	CRC,KIRC,KIRP,LIHC,THCA	5	Osteoclast differentiation
hsa05167	CRC,KIRC,KIRP,LIHC,THCA	5	Kaposi sarcoma-associated herpesvirus infection
hsa04620	CRC,KIRC,KIRP,LIHC,LUSC	5	Toll-like receptor signaling pathway
hsa04658	BRCA,KIRC,KIRP,LUSC,THCA	5	Th1 and Th2 cell differentiation
hsa05418	CRC,KIRC,KIRP,LIHC,THCA	5	Fluid shear stress and atherosclerosis
hsa04062	BRCA,KIRC,KIRP,LIHC,LUSC	5	Chemokine signaling pathway
hsa04210	KIRC,KIRP,LIHC,THCA	4	Apoptosis
hsa01521	KIRC,KIRP,LIHC,THCA	4	EGFR tyrosine kinase inhibitor resistance
hsa05212	KIRC,KIRP,LIHC,THCA	4	Pancreatic cancer
hsa04722	KIRC,KIRP,LIHC,THCA	4	Neurotrophin signaling pathway
hsa04926	KIRC,KIRP,LIHC,THCA	4	Relaxin signaling pathway
hsa04151	KIRC,KIRP,LIHC,THCA	4	PI3K-Akt signaling pathway
hsa05211	KIRC,KIRP,LIHC,THCA	4	Renal cell carcinoma
hsa04670	KIRC,KIRP,LIHC,THCA	4	Leukocyte transendothelial migration
hsa04068	KIRC,KIRP,LIHC,THCA	4	FoxO signaling pathway
hsa04933	KIRC,KIRP,LIHC,THCA	4	AGE-RAGE signaling pathway in diabetic complications
hsa04066	KIRC,KIRP,LIHC,THCA	4	HIF-1 signaling pathway
hsa05152	KIRC,KIRP,LUSC,THCA	4	Tuberculosis
hsa05133	KIRC,KIRP,LUSC,THCA	4	Pertussis
hsa04510	KIRC,KIRP,LIHC,THCA	4	Focal adhesion
hsa05142	KIRC,KIRP,LIHC,THCA	4	Chagas disease (American trypanosomiasis)
hsa04625	KIRC,KIRP,LIHC,THCA	4	C-type lectin receptor signaling pathway
hsa05168	KIRC,KIRP,LUSC,THCA	4	Herpes simplex infection
hsa04010	CRC,KIRC,KIRP,THCA	4	MAPK signaling pathway
hsa04666	CRC,KIRC,KIRP,LIHC	4	Fc gamma R-mediated phagocytosis
hsa05140	CRC,KIRC,KIRP,LUSC	4	Leishmaniasis
hsa05160	CRC,KIRC,KIRP,THCA	4	Hepatitis C
hsa04664	KIRC,KIRP,LIHC,THCA	4	Fc epsilon RI signaling pathway
hsa05215	KIRC,KIRP,LIHC,THCA	4	Prostate cancer
hsa04650	KIRC,KIRP,LIHC	3	Natural killer cell mediated cytotoxicity
hsa05340	BRCA,KIRP,LUSC	3	Primary immunodeficiency
hsa05205	KIRC,KIRP,THCA	3	Proteoglycans in cancer
hsa05210	KIRC,KIRP,LIHC	3	Colorectal cancer
hsa04914	KIRC,KIRP,LIHC	3	Progesterone-mediated oocyte maturation
hsa04930	KIRC,KIRP,THCA	3	Type II diabetes mellitus
hsa01522	KIRC,KIRP,LIHC	3	Endocrine resistance
hsa04750	KIRC,KIRP,THCA	3	Inflammatory mediator regulation of TRP channels
hsa05231	KIRC,KIRP,LIHC	3	Choline metabolism in cancer
hsa04140	KIRC,KIRP,THCA	3	Autophagy - animal
hsa04218	KIRC,KIRP,LIHC	3	Cellular senescence
hsa04217	KIRC,KIRP,THCA	3	Necroptosis
hsa05213	KIRC,KIRP,LIHC	3	Endometrial cancer
hsa04660	KIRC,KIRP,LIHC	3	T cell receptor signaling pathway
hsa04640	CRC,KIRP,LUSC	3	Hematopoietic cell lineage
hsa04213	KIRC,KIRP,LIHC	3	Longevity regulating pathway - multiple species
hsa05223	KIRC,KIRP,LIHC	3	Non-small cell lung cancer
hsa04114	KIRC,KIRP,THCA	3	Oocyte meiosis
hsa04622	KIRC,KIRP,THCA	3	RIG-I-like receptor signaling pathway
hsa05146	KIRP,LIHC,STAD	3	Amoebiasis
hsa05218	KIRC,KIRP,LIHC	3	Melanoma
hsa05214	KIRC,KIRP,LIHC	3	Glioma
hsa04015	KIRC,KIRP,LIHC	3	Rap1 signaling pathway
hsa04910	KIRC,KIRP,THCA	3	Insulin signaling pathway
hsa04810	KIRC,KIRP,LIHC	3	Regulation of actin cytoskeleton
hsa04261	KIRC,KIRP,THCA	3	Adrenergic signaling in cardiomyocytes
hsa04072	KIRC,KIRP,LIHC	3	Phospholipase D signaling pathway
hsa04014	KIRC,KIRP,THCA	3	Ras signaling pathway
hsa04912	KIRP,LIHC,THCA	3	GnRH signaling pathway
hsa04024	KIRP,LIHC,THCA	3	cAMP signaling pathway
hsa04612	KIRC,KIRP,LUSC	3	Antigen processing and presentation
hsa05220	KIRC,KIRP,LIHC	3	Chronic myeloid leukemia
hsa03050	KIRC,KIRP,LUAD	3	Proteasome
hsa05131	KIRC,KIRP,THCA	3	Shigellosis
hsa04621	KIRC,KIRP,THCA	3	NOD-like receptor signaling pathway
hsa05165	KIRC,KIRP,THCA	3	Human papillomavirus infection
hsa05120	KIRC,KIRP,THCA	3	Epithelial cell signaling in Helicobacter pylori infection
hsa03013	KIRC,KIRP,STAD	3	RNA transport
hsa04662	KIRC,KIRP,LIHC	3	B cell receptor signaling pathway
hsa05162	CRC,KIRC,KIRP	3	Measles
hsa04071	KIRC,KIRP,THCA	3	Sphingolipid signaling pathway
hsa04064	CRC,KIRP,THCA	3	NF-kappa B signaling pathway
hsa04211	KIRC,KIRP,LIHC	3	Longevity regulating pathway
hsa05203	KIRC,KIRP,LIHC	3	Viral carcinogenesis
hsa04657	KIRC,KIRP,THCA	3	IL-17 signaling pathway
hsa04370	KIRC,KIRP,LIHC	3	VEGF signaling pathway
hsa04931	KIRC,KIRP,THCA	3	Insulin resistance
hsa05230	KIRC,KIRP,LIHC	3	Central carbon metabolism in cancer
hsa04725	KIRC,KIRP,LIHC	3	Cholinergic synapse
hsa05221	KIRC,KIRP,LIHC	3	Acute myeloid leukemia
hsa04710	KIRC,KIRP,THCA	3	Circadian rhythm
hsa04917	KIRC,KIRP,LIHC	3	Prolactin signaling pathway
hsa05150	CRC,KIRP,LUSC	3	Staphylococcus aureus infection
hsa01524	KIRC,KIRP,LIHC	3	Platinum drug resistance
hsa04611	KIRC,KIRP,LIHC	3	Platelet activation
hsa04152	KIRP,THCA	2	AMPK signaling pathway
hsa05330	KIRP,LUSC	2	Allograft rejection
hsa04514	KIRP,LUSC	2	Cell adhesion molecules (CAMs)
hsa04728	KIRP,THCA	2	Dopaminergic synapse
hsa04940	KIRP,LUSC	2	Type I diabetes mellitus
hsa05323	KIRP,LUSC	2	Rheumatoid arthritis
hsa04932	KIRP,THCA	2	Non-alcoholic fatty liver disease (NAFLD)
hsa05332	KIRP,LUSC	2	Graft-versus-host disease
hsa04137	KIRP,THCA	2	Mitophagy - animal
hsa05225	KIRP,LIHC	2	Hepatocellular carcinoma
hsa04310	KIRP,THCA	2	Wnt signaling pathway
hsa04215	KIRP,THCA	2	Apoptosis - multiple species
hsa05310	KIRP,LUSC	2	Asthma
hsa04145	KIRP,LUSC	2	Phagosome
hsa05320	KIRP,LUSC	2	Autoimmune thyroid disease
hsa04672	KIRP,LUSC	2	Intestinal immune network for IgA production
hsa04623	BRCA,KIRP	2	Cytosolic DNA-sensing pathway
hsa05100	KIRC,KIRP	2	Bacterial invasion of epithelial cells
hsa04150	KIRC,KIRP	2	mTOR signaling pathway
hsa05321	KIRP,LUSC	2	Inflammatory bowel disease (IBD)
hsa04550	KIRC,KIRP	2	Signaling pathways regulating pluripotency of stem cells
hsa04960	KIRC,KIRP	2	Aldosterone-regulated sodium reabsorption
hsa04920	KIRP,THCA	2	Adipocytokine signaling pathway
hsa04915	KIRC,KIRP	2	Estrogen signaling pathway
hsa05416	KIRP,LUSC	2	Viral myocarditis
hsa04120	KIRC,KIRP	2	Ubiquitin mediated proteolysis
hsa05222	KIRC,KIRP	2	Small cell lung cancer
hsa04928	KIRC,KIRP	2	Parathyroid hormone synthesis, secretion and action
hsa04720	KIRC,KIRP	2	Long-term potentiation
hsa05132	KIRP	1	Salmonella infection
hsa05206	KIRP	1	MicroRNAs in cancer
hsa05216	KIRP	1	Thyroid cancer
hsa05034	KIRP	1	Alcoholism
hsa05322	LUSC	1	Systemic lupus erythematosus
hsa04610	LUSC	1	Complement and coagulation cascades
hsa04141	KIRP	1	Protein processing in endoplasmic reticulum
hsa05226	KIRP	1	Gastric cancer
hsa04730	KIRP	1	Long-term depression
hsa04919	KIRC	1	Thyroid hormone signaling pathway
hsa04360	KIRC	1	Axon guidance
hsa05224	KIRP	1	Breast cancer
hsa05030	KIRP	1	Cocaine addiction
hsa04520	KIRC	1	Adherens junction
hsa04714	KIRC	1	Thermogenesis
hsa05020	KIRC	1	Prion diseases
hsa05134	KIRP	1	Legionellosis
hsa01523	KIRP	1	Antifolate resistance
hsa05202	LUSC	1	Transcriptional misregulation in cancer

### Sheet: cyt-metabolism
ID	Cancer	Count	Pathway
hsa04070	KIRC,KIRP,LIHC,THCA	4	Phosphatidylinositol signaling system
hsa00562	KIRC,KIRP,LIHC,THCA	4	Inositol phosphate metabolism
hsa04919	KIRP,LIHC,THCA	3	Thyroid hormone signaling pathway
hsa04611	LIHC,LUSC	2	Platelet activation
hsa03050	LUAD,LUSC	2	Proteasome
hsa04725	LIHC,LUSC	2	Cholinergic synapse
hsa04072	LIHC,LUSC	2	Phospholipase D signaling pathway
hsa00510	KIRP,THCA	2	N-Glycan biosynthesis
hsa03013	KIRP,THCA	2	RNA transport
hsa04141	KIRP	1	Protein processing in endoplasmic reticulum
hsa05167	LUSC	1	Kaposi sarcoma-associated herpesvirus infection
hsa04022	LUSC	1	cGMP-PKG signaling pathway
hsa04921	LUSC	1	Oxytocin signaling pathway
hsa04261	LUSC	1	Adrenergic signaling in cardiomyocytes
hsa00380	LUSC	1	Tryptophan metabolism
hsa04726	LUSC	1	Serotonergic synapse
hsa04151	LUSC	1	PI3K-Akt signaling pathway
hsa00590	LUSC	1	Arachidonic acid metabolism
hsa05145	LUSC	1	Toxoplasmosis
hsa04062	LUSC	1	Chemokine signaling pathway
hsa04371	LUSC	1	Apelin signaling pathway
hsa03020	KIRP	1	RNA polymerase
hsa05169	LUAD	1	Epstein-Barr virus infection
hsa00020	KIRC	1	Citrate cycle (TCA cycle)
hsa00563	KIRP	1	Glycosylphosphatidylinositol (GPI)-anchor biosynthesis
hsa00240	LIHC	1	Pyrimidine metabolism
hsa04973	LIHC	1	Carbohydrate digestion and absorption
hsa03018	KIRP	1	RNA degradation
hsa04071	KIRP	1	Sphingolipid signaling pathway
hsa00520	KIRP	1	Amino sugar and nucleotide sugar metabolism
hsa00480	LUSC	1	Glutathione metabolism

### Sheet: inn-immune
ID	Cancer	Count	Pathway
hsa04660	BRCA,CRC,HNSC,KIRC,KIRP,LUSC	6	T cell receptor signaling pathway
hsa04664	CRC,KIRC,KIRP,LIHC,LUSC,THCA	6	Fc epsilon RI signaling pathway
hsa04380	CRC,KIRC,KIRP,LIHC,LUSC,THCA	6	Osteoclast differentiation
hsa04062	CRC,KIRC,KIRP,LUSC,THCA	5	Chemokine signaling pathway
hsa04650	CRC,KIRC,KIRP,LIHC,LUSC	5	Natural killer cell mediated cytotoxicity
hsa05170	BRCA,CRC,KIRC,KIRP,THCA	5	Human immunodeficiency virus 1 infection
hsa05152	CRC,KIRC,KIRP,LUSC,THCA	5	Tuberculosis
hsa04666	CRC,KIRC,KIRP,LIHC,LUSC	5	Fc gamma R-mediated phagocytosis
hsa04670	KIRC,KIRP,LUSC,THCA	4	Leukocyte transendothelial migration
hsa05418	CRC,KIRC,KIRP,THCA	4	Fluid shear stress and atherosclerosis
hsa04662	KIRC,KIRP,LIHC,LUSC	4	B cell receptor signaling pathway
hsa05142	KIRC,KIRP,LUSC,THCA	4	Chagas disease (American trypanosomiasis)
hsa05340	CRC,HNSC,KIRP,LUSC	4	Primary immunodeficiency
hsa05167	CRC,KIRC,KIRP,THCA	4	Kaposi sarcoma-associated herpesvirus infection
hsa04012	CRC,KIRC,KIRP,THCA	4	ErbB signaling pathway
hsa05133	KIRC,KIRP,LUSC,THCA	4	Pertussis
hsa05221	CRC,KIRC,KIRP,LUSC	4	Acute myeloid leukemia
hsa04625	CRC,KIRC,KIRP,THCA	4	C-type lectin receptor signaling pathway
hsa04668	CRC,KIRC,KIRP,THCA	4	TNF signaling pathway
hsa04658	BRCA,KIRC,KIRP,THCA	4	Th1 and Th2 cell differentiation
hsa04064	CRC,KIRC,KIRP,THCA	4	NF-kappa B signaling pathway
hsa05169	CRC,KIRC,KIRP,THCA	4	Epstein-Barr virus infection
hsa04145	CRC,KIRC,KIRP,LUSC	4	Phagosome
hsa04659	BRCA,KIRC,KIRP,THCA	4	Th17 cell differentiation
hsa05140	CRC,KIRC,KIRP,LUSC	4	Leishmaniasis
hsa04620	CRC,KIRC,KIRP,THCA	4	Toll-like receptor signaling pathway
hsa04750	KIRC,KIRP,THCA	3	Inflammatory mediator regulation of TRP channels
hsa05014	KIRC,KIRP,THCA	3	Amyotrophic lateral sclerosis (ALS)
hsa05210	KIRC,KIRP,THCA	3	Colorectal cancer
hsa04114	KIRC,KIRP,THCA	3	Oocyte meiosis
hsa04926	KIRC,KIRP,THCA	3	Relaxin signaling pathway
hsa01524	KIRC,KIRP,THCA	3	Platinum drug resistance
hsa04931	KIRC,KIRP,THCA	3	Insulin resistance
hsa05166	KIRC,KIRP,THCA	3	Human T-cell leukemia virus 1 infection
hsa04140	KIRC,KIRP,THCA	3	Autophagy - animal
hsa05134	KIRC,KIRP,LUSC	3	Legionellosis
hsa04610	KIRP,LUSC,THCA	3	Complement and coagulation cascades
hsa04657	KIRC,KIRP,THCA	3	IL-17 signaling pathway
hsa04912	KIRC,KIRP,THCA	3	GnRH signaling pathway
hsa05020	KIRP,LUSC,THCA	3	Prion diseases
hsa04210	KIRC,KIRP,THCA	3	Apoptosis
hsa04933	KIRC,KIRP,THCA	3	AGE-RAGE signaling pathway in diabetic complications
hsa04928	KIRC,KIRP,THCA	3	Parathyroid hormone synthesis, secretion and action
hsa05220	KIRC,KIRP,THCA	3	Chronic myeloid leukemia
hsa04910	KIRC,KIRP,THCA	3	Insulin signaling pathway
hsa05222	KIRC,KIRP,THCA	3	Small cell lung cancer
hsa04510	KIRC,KIRP,THCA	3	Focal adhesion
hsa04024	KIRC,KIRP,THCA	3	cAMP signaling pathway
hsa01522	KIRC,KIRP,THCA	3	Endocrine resistance
hsa05130	KIRC,KIRP,THCA	3	Pathogenic Escherichia coli infection
hsa04014	KIRC,KIRP,THCA	3	Ras signaling pathway
hsa05131	KIRC,KIRP,THCA	3	Shigellosis
hsa05162	CRC,KIRC,KIRP	3	Measles
hsa05120	KIRC,KIRP,THCA	3	Epithelial cell signaling in Helicobacter pylori infection
hsa05215	KIRC,KIRP,THCA	3	Prostate cancer
hsa04621	KIRC,KIRP,THCA	3	NOD-like receptor signaling pathway
hsa04810	KIRC,KIRP,LUSC	3	Regulation of actin cytoskeleton
hsa04071	KIRC,KIRP,THCA	3	Sphingolipid signaling pathway
hsa04010	CRC,KIRC,KIRP	3	MAPK signaling pathway
hsa05160	KIRC,KIRP,THCA	3	Hepatitis C
hsa05205	KIRC,KIRP,THCA	3	Proteoglycans in cancer
hsa04722	KIRC,KIRP,THCA	3	Neurotrophin signaling pathway
hsa05164	CRC,KIRC,KIRP	3	Influenza A
hsa04611	CRC,KIRC,KIRP	3	Platelet activation
hsa04360	KIRC,KIRP,THCA	3	Axon guidance
hsa05150	CRC,KIRP,LUSC	3	Staphylococcus aureus infection
hsa05163	KIRC,KIRP,THCA	3	Human cytomegalovirus infection
hsa03050	KIRC,KIRP,STAD	3	Proteasome
hsa05161	KIRC,KIRP,THCA	3	Hepatitis B
hsa05145	KIRC,KIRP,THCA	3	Toxoplasmosis
hsa05010	KIRC,KIRP	2	Alzheimer disease
hsa05203	KIRC,KIRP	2	Viral carcinogenesis
hsa04150	KIRC,KIRP	2	mTOR signaling pathway
hsa04550	KIRC,KIRP	2	Signaling pathways regulating pluripotency of stem cells
hsa04261	KIRC,THCA	2	Adrenergic signaling in cardiomyocytes
hsa04612	KIRC,KIRP	2	Antigen processing and presentation
hsa05214	KIRC,KIRP	2	Glioma
hsa04919	KIRC,KIRP	2	Thyroid hormone signaling pathway
hsa04921	KIRC,KIRP	2	Oxytocin signaling pathway
hsa04066	KIRC,KIRP	2	HIF-1 signaling pathway
hsa05231	KIRC,KIRP	2	Choline metabolism in cancer
hsa04960	KIRC,KIRP	2	Aldosterone-regulated sodium reabsorption
hsa04730	KIRC,KIRP	2	Long-term depression
hsa04622	KIRP,THCA	2	RIG-I-like receptor signaling pathway
hsa05212	KIRP,THCA	2	Pancreatic cancer
hsa04920	KIRP,THCA	2	Adipocytokine signaling pathway
hsa04120	KIRP,THCA	2	Ubiquitin mediated proteolysis
hsa04728	KIRP,THCA	2	Dopaminergic synapse
hsa04141	KIRP,THCA	2	Protein processing in endoplasmic reticulum
hsa04530	KIRP,THCA	2	Tight junction
hsa04930	KIRP,THCA	2	Type II diabetes mellitus
hsa04137	KIRP,THCA	2	Mitophagy - animal
hsa04215	KIRP,THCA	2	Apoptosis - multiple species
hsa05216	KIRC,KIRP	2	Thyroid cancer
hsa04151	KIRC,KIRP	2	PI3K-Akt signaling pathway
hsa04725	KIRC,KIRP	2	Cholinergic synapse
hsa04371	KIRC,KIRP	2	Apelin signaling pathway
hsa04218	KIRC,KIRP	2	Cellular senescence
hsa05213	KIRC,KIRP	2	Endometrial cancer
hsa04370	KIRC,KIRP	2	VEGF signaling pathway
hsa04915	KIRC,KIRP	2	Estrogen signaling pathway
hsa04917	KIRC,KIRP	2	Prolactin signaling pathway
hsa04068	KIRC,KIRP	2	FoxO signaling pathway
hsa04914	KIRC,KIRP	2	Progesterone-mediated oocyte maturation
hsa05165	KIRC,KIRP	2	Human papillomavirus infection
hsa04720	KIRC,KIRP	2	Long-term potentiation
hsa05100	KIRC,KIRP	2	Bacterial invasion of epithelial cells
hsa04152	KIRC,KIRP	2	AMPK signaling pathway
hsa04022	KIRC,KIRP	2	cGMP-PKG signaling pathway
hsa05132	KIRC,KIRP	2	Salmonella infection
hsa04211	KIRC,KIRP	2	Longevity regulating pathway
hsa03450	KIRC,KIRP	2	Non-homologous end-joining
hsa04520	KIRC,KIRP	2	Adherens junction
hsa04922	KIRC,KIRP	2	Glucagon signaling pathway
hsa04015	KIRC,KIRP	2	Rap1 signaling pathway
hsa05211	KIRC,KIRP	2	Renal cell carcinoma
hsa05031	KIRC,KIRP	2	Amphetamine addiction
hsa04213	KIRC,KIRP	2	Longevity regulating pathway - multiple species
hsa04310	KIRC,KIRP	2	Wnt signaling pathway
hsa05230	KIRC,KIRP	2	Central carbon metabolism in cancer
hsa05223	KIRC,KIRP	2	Non-small cell lung cancer
hsa04072	KIRC,KIRP	2	Phospholipase D signaling pathway
hsa04916	KIRC,KIRP	2	Melanogenesis
hsa04144	KIRC,KIRP	2	Endocytosis
hsa04514	LUSC	1	Cell adhesion molecules (CAMs)
hsa05322	LUSC	1	Systemic lupus erythematosus
hsa05416	THCA	1	Viral myocarditis
hsa05219	KIRP	1	Bladder cancer
hsa05110	THCA	1	Vibrio cholerae infection
hsa05144	LUSC	1	Malaria
hsa04640	LUSC	1	Hematopoietic cell lineage
hsa04932	KIRP	1	Non-alcoholic fatty liver disease (NAFLD)
hsa05034	KIRP	1	Alcoholism
hsa04726	KIRP	1	Serotonergic synapse
hsa05030	KIRP	1	Cocaine addiction
hsa04924	KIRP	1	Renin secretion
hsa04340	THCA	1	Hedgehog signaling pathway
hsa04623	KIRP	1	Cytosolic DNA-sensing pathway
hsa04540	KIRP	1	Gap junction
hsa04350	KIRP	1	TGF-beta signaling pathway
hsa05225	KIRP	1	Hepatocellular carcinoma
hsa04136	KIRP	1	Autophagy - other
hsa04710	KIRP	1	Circadian rhythm
hsa01523	KIRP	1	Antifolate resistance
hsa05218	KIRP	1	Melanoma
hsa05226	KIRP	1	Gastric cancer
hsa05224	KIRP	1	Breast cancer
hsa01521	KIRP	1	EGFR tyrosine kinase inhibitor resistance
hsa05146	KIRP	1	Amoebiasis
hsa05168	KIRP	1	Herpes simplex infection
hsa04925	KIRC	1	Aldosterone synthesis and secretion
hsa04270	KIRC	1	Vascular smooth muscle contraction
hsa04115	THCA	1	p53 signaling pathway

### Sheet: inn-metabolism
ID	Cancer	Count	Pathway
hsa04611	BRCA,CRC,HNSC,LUSC,STAD	5	Platelet activation
hsa04725	BRCA,CRC,LUSC,STAD	4	Cholinergic synapse
hsa00562	CRC,KIRC,KIRP,STAD	4	Inositol phosphate metabolism
hsa04072	BRCA,CRC,LUSC,STAD	4	Phospholipase D signaling pathway
hsa04062	BRCA,CRC,LUSC,STAD	4	Chemokine signaling pathway
hsa05167	CRC,KIRP,LUSC,STAD	4	Kaposi sarcoma-associated herpesvirus infection
hsa04151	CRC,LUSC,STAD	3	PI3K-Akt signaling pathway
hsa04371	CRC,LUSC,STAD	3	Apelin signaling pathway
hsa04070	CRC,KIRC,KIRP	3	Phosphatidylinositol signaling system
hsa04071	KIRC,KIRP	2	Sphingolipid signaling pathway
hsa00590	LUAD,LUSC	2	Arachidonic acid metabolism
hsa04919	CRC,KIRP	2	Thyroid hormone signaling pathway
hsa04926	CRC,STAD	2	Relaxin signaling pathway
hsa04973	BRCA,CRC	2	Carbohydrate digestion and absorption
hsa04921	BRCA,LUSC	2	Oxytocin signaling pathway
hsa03013	KIRP,THCA	2	RNA transport
hsa04014	LUSC,STAD	2	Ras signaling pathway
hsa00510	KIRP,THCA	2	N-Glycan biosynthesis
hsa04066	CRC,KIRP	2	HIF-1 signaling pathway
hsa04022	HNSC,LUSC	2	cGMP-PKG signaling pathway
hsa04141	KIRP,THCA	2	Protein processing in endoplasmic reticulum
hsa05163	STAD	1	Human cytomegalovirus infection
hsa05170	STAD	1	Human immunodeficiency virus 1 infection
hsa03050	LUAD	1	Proteasome
hsa05169	LUAD	1	Epstein-Barr virus infection
hsa00230	KIRP	1	Purine metabolism
hsa00591	LUSC	1	Linoleic acid metabolism
hsa05145	LUSC	1	Toxoplasmosis
hsa00565	LUSC	1	Ether lipid metabolism
hsa00592	LUSC	1	alpha-Linolenic acid metabolism
hsa00564	LUSC	1	Glycerophospholipid metabolism
hsa04261	LUSC	1	Adrenergic signaling in cardiomyocytes
hsa00380	LUSC	1	Tryptophan metabolism
hsa00520	KIRP	1	Amino sugar and nucleotide sugar metabolism
hsa04975	LUSC	1	Fat digestion and absorption
hsa04972	LUSC	1	Pancreatic secretion
hsa00563	KIRP	1	Glycosylphosphatidylinositol (GPI)-anchor biosynthesis
hsa04924	KIRC	1	Renin secretion
hsa00600	KIRP	1	Sphingolipid metabolism
hsa03018	KIRP	1	RNA degradation
hsa05143	BRCA	1	African trypanosomiasis
hsa01522	CRC	1	Endocrine resistance
hsa04930	CRC	1	Type II diabetes mellitus
hsa05230	CRC	1	Central carbon metabolism in cancer
hsa00770	CRC	1	Pantothenate and CoA biosynthesis
hsa00532	CRC	1	Glycosaminoglycan biosynthesis - chondroitin sulfate / dermatan sulfate
hsa01200	KIRC	1	Carbon metabolism
hsa00640	KIRC	1	Propanoate metabolism
hsa00020	KIRC	1	Citrate cycle (TCA cycle)
hsa00280	KIRC	1	Valine, leucine and isoleucine degradation
hsa00071	KIRC	1	Fatty acid degradation
hsa01212	KIRC	1	Fatty acid metabolism
hsa00630	KIRC	1	Glyoxylate and dicarboxylate metabolism
hsa00620	KIRC	1	Pyruvate metabolism
hsa04750	KIRC	1	Inflammatory mediator regulation of TRP channels
hsa00900	KIRC	1	Terpenoid backbone biosynthesis
hsa03020	KIRP	1	RNA polymerase
hsa04720	THCA	1	Long-term potentiation

### Sheet: top-metabolism
Pathway	Cancers	Count	Group
Platelet activation	BRCA,CRC,HNSC,LUSC,STAD	5	innate immune
Phosphatidylinositol signaling system	KIRC,KIRP,LIHC,THCA	4	cytokine signaling
Inositol phosphate metabolism	KIRC,KIRP,LIHC,THCA	4	cytokine signaling
Cholinergic synapse	BRCA,CRC,LUSC,STAD	4	innate immune
Inositol phosphate metabolism	CRC,KIRC,KIRP,STAD	4	innate immune
Phospholipase D signaling pathway	BRCA,CRC,LUSC,STAD	4	innate immune
Chemokine signaling pathway	BRCA,CRC,LUSC,STAD	4	innate immune
Kaposi sarcoma-associated herpesvirus infection	CRC,KIRP,LUSC,STAD	4	innate immune
Thyroid hormone signaling pathway	KIRP,LIHC,THCA	3	cytokine signaling
PI3K-Akt signaling pathway	CRC,LUSC,STAD	3	innate immune
Apelin signaling pathway	CRC,LUSC,STAD	3	innate immune
Phosphatidylinositol signaling system	CRC,KIRC,KIRP	3	innate immune
Pancreatic secretion	BRCA,LUSC	2	adaptive immune
Carbon metabolism	KIRC,KIRP	2	adaptive immune
Inositol phosphate metabolism	KIRC,KIRP	2	adaptive immune
Phosphatidylinositol signaling system	KIRC,KIRP	2	adaptive immune
Arachidonic acid metabolism	LUAD,LUSC	2	adaptive immune
Citrate cycle (TCA cycle)	KIRC,KIRP	2	adaptive immune
Cholinergic synapse	BRCA,LUSC	2	adaptive immune
RNA transport	KIRP,THCA	2	adaptive immune
Chemokine signaling pathway	BRCA,LUSC	2	adaptive immune
Oxytocin signaling pathway	BRCA,LUSC	2	adaptive immune
Phospholipase D signaling pathway	BRCA,LUSC	2	adaptive immune
Platelet activation	BRCA,LUSC	2	adaptive immune
Platelet activation	LIHC,LUSC	2	cytokine signaling
Proteasome	LUAD,LUSC	2	cytokine signaling
Cholinergic synapse	LIHC,LUSC	2	cytokine signaling
Phospholipase D signaling pathway	LIHC,LUSC	2	cytokine signaling
N-Glycan biosynthesis	KIRP,THCA	2	cytokine signaling
RNA transport	KIRP,THCA	2	cytokine signaling
Sphingolipid signaling pathway	KIRC,KIRP	2	innate immune
Arachidonic acid metabolism	LUAD,LUSC	2	innate immune
Thyroid hormone signaling pathway	CRC,KIRP	2	innate immune
Relaxin signaling pathway	CRC,STAD	2	innate immune
Carbohydrate digestion and absorption	BRCA,CRC	2	innate immune
Oxytocin signaling pathway	BRCA,LUSC	2	innate immune
RNA transport	KIRP,THCA	2	innate immune
Ras signaling pathway	LUSC,STAD	2	innate immune
N-Glycan biosynthesis	KIRP,THCA	2	innate immune
HIF-1 signaling pathway	CRC,KIRP	2	innate immune
cGMP-PKG signaling pathway	HNSC,LUSC	2	innate immune
Protein processing in endoplasmic reticulum	KIRP,THCA	2	innate immune
