## Supplemental Tables for "Integrated analysis of gene correlation reveals disordered relationship between metabolism and immunity in tumor microenvironment": Additional file 15 - KEGG terms derived from universality pairs in tumor.xlsx

### Sheet: ada-universal-immune
ID	Description	GeneRatio	BgRatio	pvalue	p.adjust	qvalue	geneID	Count
hsa04660	T cell receptor signaling pathway	8/32	101/7471	6.78502e-09	1.01097e-06	6.92786e-07	PTPRC/PAK2/LCP2/NRAS/LCK/ITK/CD4/NFATC3	8
hsa05146	Amoebiasis	6/32	96/7471	2.66143e-06	0.000198276	0.000135873	COL3A1/COL1A2/PRKCB/CD14/COL1A1/ITGB2	6
hsa05170	Human immunodeficiency virus 1 infection	7/32	212/7471	2.46808e-05	0.00122581	0.000840014	PRKCB/CUL5/PAK2/NRAS/FBXW11/CD4/NFATC3	7
hsa04933	AGE-RAGE signaling pathway in diabetic complications	5/32	99/7471	5.59706e-05	0.0020849	0.00142872	COL3A1/COL1A2/PRKCB/NRAS/COL1A1	5
hsa04670	Leukocyte transendothelial migration	5/32	112/7471	0.000100933	0.00300781	0.00206116	PRKCB/ITGA4/NCF4/ITGB2/ITK	5
hsa04380	Osteoclast differentiation	5/32	128/7471	0.000189643	0.00388261	0.00266064	LCP2/LILRB2/NCF4/LILRB1/LCK	5
hsa04650	Natural killer cell mediated cytotoxicity	5/32	131/7471	0.000211395	0.00388261	0.00266064	PRKCB/LCP2/NRAS/LCK/ITGB2	5
hsa04662	B cell receptor signaling pathway	4/32	71/7471	0.00022029	0.00388261	0.00266064	PRKCB/NRAS/INPP5D/NFATC3	4
hsa05140	Leishmaniasis	4/32	74/7471	0.000258534	0.00388261	0.00266064	PRKCB/ITGA4/NCF4/ITGB2	4
hsa04120	Ubiquitin mediated proteolysis	5/32	137/7471	0.000260578	0.00388261	0.00266064	CUL5/UBE3C/FBXW11/UBE2D3/UBE2A	5
hsa04514	Cell adhesion molecules (CAMs)	5/32	144/7471	0.000328487	0.00444951	0.00304912	PTPRC/ITGA4/CD34/ITGB2/CD4	5
hsa05340	Primary immunodeficiency	3/32	37/7471	0.000502445	0.00623869	0.00427519	PTPRC/LCK/CD4	3
hsa04640	Hematopoietic cell lineage	4/32	97/7471	0.000726612	0.00832809	0.00570699	CD14/ITGA4/CD34/CD4	4
hsa04510	Focal adhesion	5/32	199/7471	0.00142925	0.0152113	0.0104239	COL1A2/PRKCB/PAK2/ITGA4/COL1A1	5
hsa05134	Legionellosis	3/32	55/7471	0.00161004	0.0159931	0.0109596	CD14/SAR1B/ITGB2	3
hsa04611	Platelet activation	4/32	123/7471	0.00176112	0.0164005	0.0112388	COL3A1/COL1A2/LCP2/COL1A1	4
hsa04730	Long-term depression	3/32	60/7471	0.00206983	0.0171079	0.0117236	PRKCB/PPP2CA/NRAS	3
hsa04926	Relaxin signaling pathway	4/32	130/7471	0.00215772	0.0171079	0.0117236	COL3A1/COL1A2/NRAS/COL1A1	4
hsa05166	Human T-cell leukemia virus 1 infection	5/32	219/7471	0.00218155	0.0171079	0.0117236	NRAS/LCK/ITGB2/CD4/NFATC3	5
hsa04664	Fc epsilon RI signaling pathway	3/32	68/7471	0.0029618	0.0220654	0.0151208	LCP2/NRAS/INPP5D	3
hsa04145	Phagosome	4/32	152/7471	0.0038013	0.0269711	0.0184825	CD14/DYNC1I2/NCF4/ITGB2	4
hsa04512	ECM-receptor interaction	3/32	82/7471	0.00502578	0.0340382	0.0233254	COL1A2/ITGA4/COL1A1	3
hsa04012	ErbB signaling pathway	3/32	85/7471	0.00555674	0.035998	0.0246684	PRKCB/PAK2/NRAS	3
hsa04974	Protein digestion and absorption	3/32	90/7471	0.00651444	0.0396766	0.0271892	COL3A1/COL1A2/COL1A1	3
hsa04666	Fc gamma R-mediated phagocytosis	3/32	91/7471	0.00671707	0.0396766	0.0271892	PTPRC/PRKCB/INPP5D	3
hsa04658	Th1 and Th2 cell differentiation	3/32	92/7471	0.00692343	0.0396766	0.0271892	LCK/CD4/NFATC3	3
hsa04064	NF-kappa B signaling pathway	3/32	95/7471	0.00756515	0.0399535	0.027379	PRKCB/CD14/LCK	3
hsa04710	Circadian rhythm	2/32	31/7471	0.00764906	0.0399535	0.027379	FBXL3/FBXW11	2
hsa04010	MAPK signaling pathway	5/32	295/7471	0.00777619	0.0399535	0.027379	PRKCB/PAK2/CD14/NRAS/NFATC3	5

### Sheet: ada-universal-metabolite
ID	Description	GeneRatio	BgRatio	pvalue	p.adjust	qvalue	geneID	Count
hsa04725	Cholinergic synapse	5/28	112/7471	5.167e-05	0.00485698	0.00342654	GNGT2/GNG2/PIK3R5/GNG12/PIK3CG	5
hsa04371	Apelin signaling pathway	5/28	137/7471	0.000134887	0.00633969	0.00447257	GNGT2/GNG2/PIK3R5/GNG12/PIK3CG	5
hsa05167	Kaposi sarcoma-associated herpesvirus infection	5/28	186/7471	0.000559025	0.014478	0.010214	GNGT2/GNG2/PIK3R5/GNG12/PIK3CG	5
hsa04062	Chemokine signaling pathway	5/28	190/7471	0.000616084	0.014478	0.010214	GNGT2/GNG2/PIK3R5/GNG12/PIK3CG	5
hsa04728	Dopaminergic synapse	4/28	131/7471	0.00133373	0.0250741	0.0176895	GNGT2/GNG2/PPP2CA/GNG12	4
hsa04151	PI3K-Akt signaling pathway	6/28	354/7471	0.00168224	0.0263552	0.0185932	GNGT2/GNG2/PIK3R5/PPP2CA/GNG12/PIK3CG	6
hsa00562	Inositol phosphate metabolism	3/28	74/7471	0.00255817	0.0343526	0.0242353	PIP5K1A/MTM1/PIK3CG	3
hsa00900	Terpenoid backbone biosynthesis	2/28	22/7471	0.00298738	0.0351017	0.0247638	HMGCR/IDI1	2
hsa04350	TGF-beta signaling pathway	3/28	85/7471	0.00379202	0.0392636	0.0277	INHBA/DCN/PPP2CA	3
hsa04727	GABAergic synapse	3/28	89/7471	0.00431662	0.0392636	0.0277	GNGT2/GNG2/GNG12	3
hsa05032	Morphine addiction	3/28	91/7471	0.00459468	0.0392636	0.0277	GNGT2/GNG2/GNG12	3
hsa04713	Circadian entrainment	3/28	96/7471	0.00533677	0.0399316	0.0281712	GNGT2/GNG2/GNG12	3
hsa00760	Nicotinate and nicotinamide metabolism	2/28	30/7471	0.00552245	0.0399316	0.0281712	NNMT/CD38	2

### Sheet: cyt-universal-immune
ID	Description	GeneRatio	BgRatio	pvalue	p.adjust	qvalue	geneID	Count
hsa04060	Cytokine-cytokine receptor interaction	7/22	294/7471	1.39429e-05	0.00084823	0.000637767	IL16/CCR5/CD4/CSF1R/CSF2RB/TNFSF8/IL2RG	7
hsa04010	MAPK signaling pathway	7/22	295/7471	1.4256e-05	0.00084823	0.000637767	PTPN7/HSPA8/CSF1R/DUSP7/PAK2/SOS2/RPS6KA3	7
hsa04658	Th1 and Th2 cell differentiation	4/22	92/7471	0.000132936	0.00454333	0.00341604	HLA-DPB1/CD4/LCK/IL2RG	4
hsa05340	Primary immunodeficiency	3/22	37/7471	0.000161413	0.00454333	0.00341604	CD4/LCK/IL2RG	3
hsa04660	T cell receptor signaling pathway	4/22	101/7471	0.000190896	0.00454333	0.00341604	CD4/LCK/PAK2/SOS2	4
hsa04659	Th17 cell differentiation	4/22	107/7471	0.000238497	0.00473019	0.00355653	HLA-DPB1/CD4/LCK/IL2RG	4
hsa05166	Human T-cell leukemia virus 1 infection	5/22	219/7471	0.000362109	0.00615585	0.00462846	ITGB2/HLA-DPB1/CD4/LCK/IL2RG	5
hsa05416	Viral myocarditis	3/22	59/7471	0.000647576	0.0096327	0.00724263	ITGB2/HLA-DPB1/EIF4G2	3
hsa04612	Antigen processing and presentation	3/22	77/7471	0.00140797	0.0186165	0.0139974	HLA-DPB1/HSPA8/CD4	3
hsa04640	Hematopoietic cell lineage	3/22	97/7471	0.00273174	0.0310839	0.0233714	HLA-DPB1/CD4/CSF1R	3
hsa05170	Human immunodeficiency virus 1 infection	4/22	212/7471	0.00308438	0.0310839	0.0233714	CCR5/CD4/PAK2/FBXW11	4
hsa04151	PI3K-Akt signaling pathway	5/22	354/7471	0.00313451	0.0310839	0.0233714	COL1A2/CSF1R/SOS2/IL2RG/PPP2CA	5
hsa05145	Toxoplasmosis	3/22	113/7471	0.00420779	0.0385175	0.0289605	CCR5/HLA-DPB1/HSPA8	3
hsa04114	Oocyte meiosis	3/22	125/7471	0.00558146	0.0474424	0.035671	FBXW11/RPS6KA3/PPP2CA	3

### Sheet: cyt-universal-metabolite
ID	Description	GeneRatio	BgRatio	pvalue	p.adjust	qvalue	geneID	Count
hsa04371	Apelin signaling pathway	5/19	137/7471	1.82257e-05	0.00118467	0.000824951	GNGT2/PIK3R5/NOS3/GNG2/PIK3CG	5
hsa04725	Cholinergic synapse	4/19	112/7471	0.000155943	0.00485186	0.00337862	GNGT2/PIK3R5/GNG2/PIK3CG	4
hsa04611	Platelet activation	4/19	123/7471	0.000223932	0.00485186	0.00337862	PIK3R5/NOS3/PIK3CG/PTGS1	4
hsa04921	Oxytocin signaling pathway	4/19	152/7471	0.000503052	0.00817459	0.00569243	CD38/PIK3R5/NOS3/PIK3CG	4
hsa00562	Inositol phosphate metabolism	3/19	74/7471	0.000806613	0.010486	0.00730197	INPP4A/MTM1/PIK3CG	3
hsa05167	Kaposi sarcoma-associated herpesvirus infection	4/19	186/7471	0.00107537	0.0108098	0.00752749	GNGT2/PIK3R5/GNG2/PIK3CG	4
hsa04062	Chemokine signaling pathway	4/19	190/7471	0.00116414	0.0108098	0.00752749	GNGT2/PIK3R5/GNG2/PIK3CG	4
hsa04151	PI3K-Akt signaling pathway	5/19	354/7471	0.00155612	0.0126434	0.00880434	GNGT2/PIK3R5/NOS3/GNG2/PIK3CG	5
hsa05145	Toxoplasmosis	3/19	113/7471	0.00273633	0.0186959	0.013019	PIK3R5/HSPA8/PIK3CG	3
hsa04726	Serotonergic synapse	3/19	115/7471	0.0028763	0.0186959	0.013019	GNGT2/GNG2/PTGS1	3
hsa04926	Relaxin signaling pathway	3/19	130/7471	0.00406842	0.0240406	0.0167409	GNGT2/NOS3/GNG2	3
hsa04022	cGMP-PKG signaling pathway	3/19	163/7471	0.00764155	0.0389914	0.0271519	PIK3R5/NOS3/PIK3CG	3
hsa04141	Protein processing in endoplasmic reticulum	3/19	165/7471	0.00790266	0.0389914	0.0271519	HSPA8/SEC24C/SAR1B	3
hsa05134	Legionellosis	2/19	55/7471	0.00839815	0.0389914	0.0271519	HSPA8/SAR1B	2

### Sheet: inn-universal-immune
ID	Description	GeneRatio	BgRatio	pvalue	p.adjust	qvalue	geneID	Count
hsa04660	T cell receptor signaling pathway	8/33	101/7471	8.85708e-09	1.2577e-06	9.5097e-07	PTPRC/ITK/CD4/NRAS/PAK2/LCP2/LCK/NFATC3	8
hsa05133	Pertussis	6/33	76/7471	8.08034e-07	5.73704e-05	4.33787e-05	C1QB/NLRP3/C1QA/C1QC/CD14/ITGB2	6
hsa05020	Prion diseases	4/33	35/7471	1.50002e-05	0.00071001	0.00053685	C7/C1QB/C1QA/C1QC	4
hsa04610	Complement and coagulation cascades	5/33	79/7471	2.19006e-05	0.000777473	0.000587859	C7/C1QB/C1QA/C1QC/ITGB2	5
hsa05150	Staphylococcus aureus infection	4/33	56/7471	9.85715e-05	0.00279943	0.00211669	C1QB/C1QA/C1QC/ITGB2	4
hsa04010	MAPK signaling pathway	7/33	295/7471	0.000245641	0.00498358	0.00376817	RPS6KA3/NRAS/CD14/DUSP7/PAK2/HSPA8/NFATC3	7
hsa04650	Natural killer cell mediated cytotoxicity	5/33	131/7471	0.00024567	0.00498358	0.00376817	NRAS/LCP2/ITGB2/FCER1G/LCK	5
hsa05340	Primary immunodeficiency	3/33	37/7471	0.000550809	0.00977686	0.00739244	PTPRC/CD4/LCK	3
hsa05142	Chagas disease (American trypanosomiasis)	4/33	102/7471	0.000988622	0.0150959	0.0114142	C1QB/C1QA/C1QC/PPP2CA	4
hsa04625	C-type lectin receptor signaling pathway	4/33	104/7471	0.00106309	0.0150959	0.0114142	NRAS/NLRP3/FCER1G/NFATC3	4
hsa05134	Legionellosis	3/33	55/7471	0.00176187	0.0227441	0.0171972	CD14/HSPA8/ITGB2	3
hsa05170	Human immunodeficiency virus 1 infection	5/33	212/7471	0.00217844	0.0232216	0.0175582	CD4/NRAS/FBXW11/PAK2/NFATC3	5
hsa04810	Regulation of actin cytoskeleton	5/33	213/7471	0.00222381	0.0232216	0.0175582	NRAS/PAK2/CYFIP1/ITGB2/NCKAP1L	5
hsa04380	Osteoclast differentiation	4/33	128/7471	0.00228945	0.0232216	0.0175582	LCP2/LCK/LILRB2/NCF4	4
hsa05166	Human T-cell leukemia virus 1 infection	5/33	219/7471	0.00251075	0.0233621	0.0176644	CD4/NRAS/ITGB2/LCK/NFATC3	5
hsa05322	Systemic lupus erythematosus	4/33	133/7471	0.00263235	0.0233621	0.0176644	C7/C1QB/C1QA/C1QC	4
hsa04664	Fc epsilon RI signaling pathway	3/33	68/7471	0.00323692	0.0270378	0.0204437	NRAS/LCP2/FCER1G	3

### Sheet: inn-universal-metabolite
ID	Description	GeneRatio	BgRatio	pvalue	p.adjust	qvalue	geneID	Count
hsa04371	Apelin signaling pathway	5/24	137/7471	6.18793e-05	0.00482658	0.00351735	GNG2/GNGT2/PIK3CG/PIK3R5/NOS3	5
hsa00350	Tyrosine metabolism	3/24	36/7471	0.000194025	0.00756697	0.00551439	ADH1B/IL4I1/ADH5	3
hsa04725	Cholinergic synapse	4/24	112/7471	0.000403503	0.0104911	0.00764532	GNG2/GNGT2/PIK3CG/PIK3R5	4
hsa04611	Platelet activation	4/24	123/7471	0.000576036	0.0112327	0.00818577	PIK3CG/PIK3R5/TBXAS1/NOS3	4
hsa00010	Glycolysis / Gluconeogenesis	3/24	68/7471	0.00127306	0.0165646	0.0120714	ADH1B/ADH5/PGM2	3
hsa04921	Oxytocin signaling pathway	4/24	152/7471	0.0012742	0.0165646	0.0120714	PIK3CG/PIK3R5/NOS3/CD38	4
hsa00562	Inositol phosphate metabolism	3/24	74/7471	0.001626	0.0181183	0.0132036	PIK3CG/MTM1/INPP4A	3
hsa05167	Kaposi sarcoma-associated herpesvirus infection	4/24	186/7471	0.00267506	0.0250444	0.018251	GNG2/GNGT2/PIK3CG/PIK3R5	4
hsa04062	Chemokine signaling pathway	4/24	190/7471	0.00288974	0.0250444	0.018251	GNG2/GNGT2/PIK3CG/PIK3R5	4
hsa04151	PI3K-Akt signaling pathway	5/24	354/7471	0.00468022	0.0365057	0.0266034	GNG2/GNGT2/PIK3CG/PIK3R5/NOS3	5
hsa05145	Toxoplasmosis	3/24	113/7471	0.00541028	0.0383638	0.0279574	PIK3CG/PIK3R5/HSPA8	3
