## Supplemental Tables for "Integrated analysis of gene correlation reveals disordered relationship between metabolism and immunity in tumor microenvironment": Additional file 16 - Top pathways counts.xlsx

### Sheet: Total - count
	BRCA		CRC		HNSC		KIRC		KIRP		LUAD		LIHC		LUSC		STAD		THCA		Count		Blue dot represents this pathway is showed in HC group，orange dot represents this pathway is showed in tumor group
Inositol phosphate metabolism																					16
Phosphatidylinositol signaling system																					15
Platelet activation																					14
Apelin signaling pathway																					13
Thyroid hormone signaling pathway																					13
Carbon metabolism																					12
Glycerophospholipid metabolism																					11
Purine metabolism																					11
RNA transport																					11
Sphingolipid signaling pathway																					11
Pyrimidine metabolism																					10
RNA degradation																					10
Cholinergic synapse																					10
Dopaminergic synapse																					9
Drug metabolism - other enzymes																					9
Phospholipase D signaling pathway																					8
Chemokine signaling pathway																					6
Kaposi sarcoma-associated herpesvirus infection																					6
PI3K-Akt signaling pathway																					3

### Sheet: HC
ID	Cancer	Count	Pathway
hsa04371	BRCA,CRC,HNSC,KIRC,KIRP,LUAD,LIHC,LUSC,STAD,THCA	10	Apelin signaling pathway
hsa00564	BRCA,CRC,HNSC,KIRC,KIRP,LIHC,LUAD,LUSC,STAD,THCA	10	Glycerophospholipid metabolism
hsa00562	BRCA,CRC,HNSC,KIRC,KIRP,LIHC,LUAD,LUSC,STAD,THCA	10	Inositol phosphate metabolism
hsa04070	BRCA,CRC,HNSC,KIRC,KIRP,LIHC,LUAD,LUSC,STAD,THCA	10	Phosphatidylinositol signaling system
hsa00230	BRCA,CRC,HNSC,KIRC,KIRP,LIHC,LUAD,LUSC,STAD,THCA	10	Purine metabolism
hsa01200	BRCA,CRC,HNSC,KIRC,KIRP,LIHC,LUAD,LUSC,STAD	9	Carbon metabolism
hsa04728	BRCA,CRC,HNSC,KIRC,KIRP,LIHC,LUSC,STAD,THCA	9	Dopaminergic synapse
hsa00983	BRCA,CRC,HNSC,KIRC,KIRP,LIHC,LUSC,STAD,THCA	9	Drug metabolism - other enzymes
hsa00230	BRCA,CRC,HNSC,KIRC,KIRP,LIHC,LUSC,STAD,THCA	9	Purine metabolism
hsa00240	BRCA,CRC,HNSC,KIRC,KIRP,LIHC,LUSC,STAD,THCA	9	Pyrimidine metabolism
hsa00240	BRCA,CRC,HNSC,KIRC,KIRP,LIHC,LUSC,STAD,THCA	9	Pyrimidine metabolism
hsa03018	BRCA,CRC,HNSC,KIRC,KIRP,LIHC,LUAD,LUSC,STAD	9	RNA degradation
hsa03013	BRCA,CRC,HNSC,KIRC,KIRP,LIHC,LUAD,LUSC,STAD	9	RNA transport
hsa04071	BRCA,CRC,HNSC,KIRC,KIRP,LIHC,LUAD,LUSC,STAD	9	Sphingolipid signaling pathway

### Sheet: tumor
ID	Cancer	Count	Pathway
hsa00562	KIRC,KIRP,LIHC,THCA,CRC,STAD	6	Inositol phosphate metabolism
hsa04070	CRC,KIRC,KIRP,LIHC,THCA	5	Phosphatidylinositol signaling system
hsa04611	BRCA,CRC,HNSC,LUSC,STAD	5	Platelet activation
hsa04062	BRCA,CRC,LUSC,STAD	4	Chemokine signaling pathway
hsa04725	BRCA,CRC,LUSC,STAD	4	Cholinergic synapse
hsa05167	CRC,KIRP,LUSC,STAD	4	Kaposi sarcoma-associated herpesvirus infection
hsa04072	BRCA,CRC,LUSC,STAD	4	Phospholipase D signaling pathway
hsa04371	CRC,LUSC,STAD	3	Apelin signaling pathway
hsa04151	CRC,LUSC,STAD	3	PI3K-Akt signaling pathway
hsa04919	KIRP,LIHC,THCA	3	Thyroid hormone signaling pathway
