## Supplemental Tables for "Integrated analysis of gene correlation reveals disordered relationship between metabolism and immunity in tumor microenvironment": Additional file 17 - Statistics of key metabolic genes.xlsx

### Sheet: normal
For each cancer，left column is the fold change of each gene and right column is adjusted p value, empty cells means this gene was filtered out before DEG analysis because of low expression, p value greater than 0.05 is marked red
	BRCA		KIRC		KIRP		THCA		HNSC		LUAD		LUSC		STAD		LIHC		CRC
ALDH6A1			-3.05165	2.63919e-110	-2.67192	6.59537e-31	-0.555343	4.2719e-08	-1.50799	1.6294e-30					-1.20302	1.13644e-19
CALM1	-0.371844	2.08714e-13							-0.193137	0.0300297					-0.969998	2.98163e-24
CALM2			-0.281794	1.09389e-05	0.259663	8.12467e-05			0.0565912	0.518354			-0.228889	0.0265302	-0.387749	7.95641e-05	0.0750979	0.29762
CALM3	0.371132	5.91863e-14			-0.102693	0.312039									-0.459412	5.85913e-05
CDIPT			0.174361	0.00239612	0.265373	0.00350685			0.296306	5.00124e-05			-0.0724928	0.360592	-0.253038	0.014011
CDS1	0.878487	3.83338e-33	-1.41979	3.63861e-32	0.00313657	0.798882			-0.679379	1.05533e-08					-0.653459	0.000783043
CDS2			-0.166656	0.00286068					0.200755	0.00598572			-0.529043	2.32093e-15	-0.525629	6.12517e-07			-0.2291	0.0080687
DGKA	0.204116	0.00979869	1.14968	2.03437e-29	1.51134	1.94579e-15	0.0230773	0.853036	-0.0689214	0.522917	1.00275	2.0755e-19			-1.08375	2.13016e-08
DGKD	0.367654	4.98426e-06			0.932046	3.46117e-14			-0.264595	0.0569371					-0.696799	2.70361e-06	0.614067	5.63335e-11
DGKE	0.105407	0.299033			-0.62487	0.00459191					-0.403084	0.000857531			-0.163071	0.270657			0.281125	0.00253308
DGKG															-2.10379	4.30973e-13
DGKH	-0.268896	0.00484683			1.20729	2.52478e-13			0.2947	0.020228	-0.479097	0.00072848	0.128081	0.372702	0.141131	0.482659
DGKQ	0.68841	6.54116e-25	0.486328	8.28947e-12	0.652127	2.68189e-12			0.301166	0.00289463					-0.039295	0.865908	0.783869	5.31549e-19
DGKZ	0.319726	1.95732e-06									0.235307	0.000926577			0.0967374	0.392789	0.696459	2.28187e-20
FIG4			-0.190966	1.08866e-05	0.157162	0.01921			-0.802317	1.37787e-28					-0.288828	0.00142203	0.0685741	0.436733	-0.352434	1.12545e-08
IMPA1	0.109413	0.124546	-0.035933	0.569274					-0.17953	0.0596208			0.26166	0.00319495	0.266382	0.0672618
IMPA2															-1.07594	5.38579e-10
INPP1			0.552957	4.79e-23	0.459444	2.67152e-06			-0.378777	0.0149511	-0.656617	1.76103e-11			-0.562514	0.000265819	-0.566827	7.87888e-06
INPP4A													-0.0844221	0.467992	-0.0801708	0.558047	0.205723	0.0290005	-0.51418	2.05645e-15
INPP4B	0.0390019	0.898176							0.24189	0.222624	0.896771	7.75681e-09			-0.220954	0.289199
INPP5A											-0.865335	2.35365e-35	-0.787255	9.87801e-25	-1.26527	1.2748e-22			-0.947267	1.9023e-55
INPP5B	-0.501875	3.9698e-22			-0.253206	0.00140756					-0.484543	1.08668e-06			-0.378925	0.00143267			-0.231503	0.000169977
INPP5E	0.0367304	0.569356			0.327829	0.00114573			0.434163	7.05963e-06	0.085622	0.336672	0.310626	0.00244935	0.239799	0.021709
INPP5J	0.702704	2.02277e-06	-1.74636	1.28971e-07	-3.21875	3.19073e-32													-0.832814	3.03198e-09
INPP5K	-0.653627	1.35119e-35	0.129102	0.00429403	0.0566435	0.462169					-1.08671	2.90808e-55			-0.377331	4.08211e-05	-0.153134	0.128976
INPPL1	0.537458	1.11853e-20							0.0502715	0.694625	0.609734	8.26543e-12			0.180672	0.106534	0.616468	1.52004e-12
IPMK	-0.125901	0.107508							-0.0734974	0.552652					-0.157257	0.309482
IPPK	0.712399	2.39403e-25							-0.192907	0.238362			1.15331	6.09836e-24	-0.450935	0.00100924
ISYNA1	1.0285	7.11686e-23	-0.549012	2.00241e-07	-0.439531	0.0227164									1.08586	8.13192e-06
ITPK1	-0.24338	0.00164272	-0.340796	2.28033e-05					0.550563	4.78748e-09					-0.258816	0.0568676	0.375723	0.000982165
ITPKA															-0.960788	0.000412259			-1.31317	2.18542e-14
ITPKB			-0.942147	3.30918e-29					0.106269	0.426221	-0.535316	6.73392e-07	-0.267168	0.0524693	-1.48099	8.08067e-11	0.0880724	0.572248	-1.03469	2.9853e-33
ITPR2	-0.5511	1.97165e-06	-1.30868	7.02843e-29			0.597809	2.95484e-12					-0.911851	2.34408e-11	-0.239644	0.309575			0.0697474	0.678875
ITPR3	0.715454	3.39795e-18	0.524949	1.81183e-05	0.980768	1.51234e-05			0.959627	3.23447e-13					0.627029	0.000157645			0.220695	0.0385859
MINPP1	0.356396	1.18492e-10											0.332038	0.000488516	0.297673	0.0168951
MIOX			-2.29876	2.02772e-21	-1.94917	5.61054e-07
MTM1	-0.186583	0.000852094									-0.75898	4.98939e-23	-0.828859	6.28149e-29	-0.174568	0.119461
MTMR1	0.210633	6.28848e-06	0.0300651	0.493886	0.151172	0.0443472			-0.106599	0.310204			1.01101	3.87296e-30	0.0472999	0.739534			0.488197	1.07253e-14
MTMR14	0.181069	3.60965e-06	-0.375054	1.1495e-17	0.350992	4.25746e-05									-0.0178604	0.976297	0.250666	0.000439709
MTMR2			0.0999421	0.0510479	0.414514	9.97991e-05			0.180879	0.0521379			0.458224	1.12592e-08	0.167329	0.175516	0.46461	8.29003e-05
MTMR3			-0.44409	1.11078e-23					-0.451772	2.33436e-08	-0.243017	0.0170866	-0.359534	2.54687e-05	-0.559519	3.45604e-09
MTMR4	0.437729	2.18379e-10			-0.252985	0.00771838			-0.0279362	0.710046			0.783141	3.98787e-20	0.148608	0.244175
MTMR6	-0.211167	0.000328828											-0.911607	2.26734e-24	-0.0630838	0.617258	-0.415592	2.8206e-06	0.104033	0.328188
MTMR7	0.389985	0.00182642
OCRL	0.218812	0.000145308	-0.233268	6.93166e-06					0.0139495	0.892098			0.386381	8.7174e-08	-0.273129	0.0201332			-0.0967607	0.208813
PI4K2A	0.106029	0.00650491	-0.534972	3.18122e-17	0.160356	0.183146									-0.341807	0.000376714	0.157341	0.0769231
PI4K2B	0.443461	7.11449e-14	-0.10386	0.0924492	0.065162	0.486828			0.0834788	0.403939			-0.139952	0.104091	0.0597857	0.702983
PI4KA	0.212836	0.000344219									-0.168371	0.0405107	-0.0849994	0.443821	-0.249245	0.0234902
PI4KB	0.306016	7.60564e-12	0.0876523	0.0265988	-0.314031	3.72539e-07									-0.228994	0.00221377	0.793417	6.18149e-25
PIK3C2A											-0.423694	2.54634e-08	-0.599531	7.62643e-16	0.00328339	0.972976	-0.163726	0.116771
PIK3C2B			0.47411	2.96446e-08	0.0753677	0.550516			-0.974817	7.59479e-17							0.916934	4.53577e-14
PIK3C2G	-2.64078	8.89141e-38													-0.459815	0.381182
PIK3C3	-0.291134	3.35203e-09							-0.321297	8.52945e-05	-0.380835	3.92739e-07	-0.194461	0.0177716	-0.130012	0.233963	-0.199092	0.00276083
PIK3CA											-0.303616	0.000106439	0.763072	1.2496e-11	0.0313841	0.860591			-0.330319	0.000172933
PIK3CB							-0.161916	0.0121273	-0.0955098	0.286407			0.46076	2.45867e-06	0.550433	4.5032e-07	0.106655	0.202403
PIK3CD							-0.410714	0.00478785	1.16916	1.46618e-17					-0.0525021	0.942306	-0.601486	0.00145194	-1.03384	8.92682e-13
PIK3CG							-0.65143	0.000214072							-0.375882	0.193214
PIK3R1	-1.42287	4.94974e-52													-0.475296	0.00193648			-0.534231	4.06432e-08
PIK3R3			0.537482	7.07648e-08	-0.518297	0.00587474			-0.295697	0.0815556					-0.0161656	0.989131	0.68801	6.81263e-09
PIKFYVE											-0.141721	0.0643657	-0.160896	0.0811418	0.164016	0.139116	-0.280721	0.00608701
PIP4K2A					0.141574	0.29096	0.145826	0.119798	0.299223	0.00142664			-0.710412	2.43099e-12	-0.108773	0.457636	-0.352628	0.000778225	-0.416829	2.12925e-07
PIP4K2B			0.161442	0.000108917					-0.138058	0.0627796	-0.0409272	0.520164	-0.282953	0.000186605	-0.0531607	0.636418	0.559946	4.35365e-15	0.127688	0.0489836
PIP4K2C	0.810033	6.41635e-42	-1.39975	4.12729e-106					0.417103	1.08265e-06							0.317791	7.53394e-05
PIP5K1A	0.619714	4.08711e-32	-0.278548	2.63528e-09	-0.211959	0.00703187					0.431051	1.3744e-08			0.218108	0.02479	0.328299	0.00127331
PIP5K1B	-1.11391	5.74757e-12													-0.0512585	0.9208
PIP5K1C	0.263215	7.39535e-09	0.296433	8.8664e-08	0.0871872	0.271344			0.0740772	0.391803			-0.396866	5.36068e-07	-0.887549	4.30053e-12	0.669026	3.435e-13	-0.591161	1.24704e-13
PLCB1	-0.78638	4.472e-09	-0.0458353	0.636344	-1.57507	1.34917e-08			-0.118914	0.562356					-0.118742	0.649377			0.342803	0.0480123
PLCB2					1.80665	3.84234e-18	-0.0433947	0.815098	0.388127	0.0293393					0.401124	0.0310461	-0.690415	2.36257e-05	-0.13171	0.329507
PLCB3	0.703816	5.71011e-30	0.541585	1.1119e-17	0.549608	5.25386e-09			0.401973	0.000663322					-0.507598	0.00231787	0.549789	3.3346e-11
PLCB4	-0.218755	0.101023			1.26436	0.000244446			-2.35077	4.3103e-16	-0.702763	0.00127124			0.0700772	0.867177
PLCD1					0.27968	0.102928			-0.604924	0.000424749	-0.620992	2.82464e-08			-1.41247	7.95517e-17	-0.0637522	0.550068
PLCD3			0.590373	5.3788e-06	2.44493	3.81325e-36					-0.457449	0.00784852
PLCD4			-0.661014	4.84433e-10					-1.09411	2.69259e-13	-0.170663	0.0605495	-0.141018	0.195549	-2.00827	1.51192e-25			-1.63267	9.80028e-57
PLCE1			-0.939505	1.08793e-17	-1.23203	7.16869e-13					-1.40715	1.29324e-27	-1.55801	1.63676e-22	-0.454937	0.00377359			-2.07562	9.23082e-89
PLCG1					0.660684	2.68884e-09					0.158293	0.0902402	0.207045	0.0535123	0.345552	0.00897081	0.986604	1.91181e-18	1.04789	1.751e-24
PLCG2			-0.903095	2.05957e-07			-0.473434	4.88525e-05	0.512944	0.000110329					-0.489747	0.031915
PRKCA											0.321772	0.0378116	-0.760405	1.33552e-07	-0.216442	0.249283
PTEN			0.0611232	0.377112	-0.163008	0.0317897							-0.585957	4.68487e-08	-0.294383	0.00666642
SACM1L	-0.280508	1.98236e-09	-0.884945	2.48723e-23					-0.598733	4.28181e-20			-1.01498	8.09524e-71	-0.0485261	0.626116	-0.332972	3.81745e-07
SYNJ1											-0.38042	7.56336e-06	-0.89469	2.32988e-27	0.0273572	0.935389	-0.195813	0.0498295	-0.811156	7.02889e-23
SYNJ2	0.129908	0.0718889	-0.29948	0.000718262	-0.513384	0.00209405	0.182764	0.0036012
TPI1	0.911525	9.53891e-36			0.620127	4.68167e-09					1.12934	3.56736e-31			-0.124487	0.420643			0.323863	0.000409422

### Sheet: tumor
	CRC		KIRC		KIRP		STAD		LIHC		THCA
ALDH6A1			-3.05165	2.63919e-110
CALM1			-0.345771	9.296e-10
FIG4					0.157162	0.01921
IMPA2			-0.166823	0.164374
INPP4A					-0.077423	0.566219
INPP5A			-0.217648	0.000354592							-0.0718716	0.204656
INPP5B											0.189974	0.000503517
IPMK					0.275203	0.0225779
IPPK					-0.520074	0.00025123
ITPKB			-0.942147	3.30918e-29
ITPR2			-1.30868	7.02843e-29
MINPP1					-0.436284	1.15388e-05
MTM1			-0.47766	1.87701e-12	-0.53164	1.92228e-05
MTMR1					0.151172	0.0443472					0.262732	5.66223e-09
MTMR4					-0.252985	0.00771838					-0.757487	5.42311e-23
MTMR6					-0.284244	0.00562019
OCRL					0.204496	0.0140279					-0.27953	2.68177e-06
PIK3C2A	0.0195893	0.850633	-0.570325	4.63228e-16	-0.981756	4.26731e-17
PIK3C2B			0.47411	2.96446e-08	0.0753677	0.550516
PIK3C3					-0.0804382	0.395046
PIK3CA	-0.330319	0.000172933	-0.202579	0.00555909	-0.2875	0.0272811
PIK3CB					-0.29275	0.00203835
PIK3CD	-1.03384	8.92682e-13					-0.0525021	0.942306	-0.601486	0.00145194
PIK3CG	-1.88944	1.03242e-25					-0.375882	0.193214
PIK3R3			0.537482	7.07648e-08
PIKFYVE					-0.422856	0.000235215					-0.303955	5.60655e-07
PIP5K1A					-0.211959	0.00703187			0.328299	0.00127331
PIP5K1C			0.296433	8.8664e-08
PLCB2			2.14093	4.52204e-68	1.80665	3.84234e-18			-0.690415	2.36257e-05
PLCD3											3.43266	7.5115e-98
PRKCA					-0.188368	0.197834
PTEN					-0.163008	0.0317897
SACM1L			-0.884945	2.48723e-23	-0.509972	3.0307e-09
SYNJ1					-0.481126	6.1548e-05
